# Reduction of ribosomal expansion segments in yeast species of the *Magnusiomyces/Saprochaete* clade

**DOI:** 10.1101/2023.07.14.548829

**Authors:** Filip Brázdovič, Broňa Brejová, Barbara Siváková, Peter Baráth, Tomáš Vinař, Ľubomír Tomáška, Jozef Nosek

**Affiliations:** Faculty of Natural Sciences, Comenius University in Bratislava, Slovakia; Faculty of Mathematics, Physics, and Informatics, Comenius University in Bratislava, Slovakia; Institute of Chemistry, Slovak Academy of Sciences, Bratislava, Slovakia

**Keywords:** expansion segments, ribosome, ribosomal RNA, Magnusiomyces, yeast

## Abstract

Ribosomes are ribonucleoprotein complexes highly conserved across all domains of life. The size differences of ribosomal RNAs (rRNAs) can be mainly attributed to variable regions termed expansion segments (ESs) protruding out from the ribosomal surface. The ESs were found to be involved in a range of processes including ribosome biogenesis and maturation, translation, and co-translational protein modification. Here, we analyze the rRNAs of the yeasts from the *Magnusiomyces/Saprochaete* clade belonging to the basal lineages of the subphylum Saccharomycotina. We find that these yeasts are missing more than 400 nt from the 25S rRNA and 150 nt from the 18S rRNAs when compared to their canonical counterparts in *Saccharomyces cerevisiae*. The missing regions mostly map to ESs, thus representing a shift toward a minimal rRNA structure. Despite the structural changes in rRNAs, we did not identify dramatic alterations of the ribosomal protein inventories. We also show that the size-reduced rRNAs are not limited to the species of the *Magnusiomyces/Saprochaete* clade, indicating that the shortening of ESs happened independently in several other lineages of the subphylum Saccharomycotina.

**Significance:** Expansion segments are variable regions present in the ribosomal RNAs involved in the ribosome biogenesis and translation. Although some of them were shown to be essential, their functions and the evolutionary trajectories leading to their expansion and/or reduction are not fully understood. Here, we show that the yeasts from the *Magnusiomyces/Saprochaete* clade have truncated expansion segments, yet the protein inventories of their ribosomes do not radically differ from the species possessing canonical ribosomal RNAs. We also show that the loss of expansion segments occurred independently in several phylogenetic lineages of yeasts pointing out their dispensable nature. The differences identified in yeast ribosomal RNAs open a venue for further studies of these enigmatic elements of the eukaryotic ribosome.
