## Supplementary_Table_1 for "Reduction of ribosomal expansion segments in yeast species of the *Magnusiomyces/Saprochaete* clade"

### Sheet: Table1
Species	Strain	Source	GenBank acc.nos. (5S rRNA)	GenBank acc.nos. (18S rRNA)	GenBank acc.nos. (25S rRNA)	GenBank acc.nos. (ITS1-5.8S rRNA-ITS2)
Dipodascus albidus	NRRL Y-12859 (=CBS 766.85)	C.P. Kurtzman and J. Swezey, Agricultural Research Service, Peoria, IL, USA	MK829828	MK834548	MK834528	OQ586256, OQ586257
Galactomyces candidus	GEOT-13	V. Raclavský, the University Hospital, Olomouc, Czech Republic	OQ587955	OQ584489	OQ584490	OQ584497
Magnusiomyces capitatus	NRRL Y-17686 (=CBS 197.35)	C.P. Kurtzman and J. Swezey, Agricultural Research Service, Peoria, IL, USA	MK829830	MK834550	MK834530	OQ586259
Magnusiomyces clavatus	GEOT-23	V. Raclavský, the University Hospital, Olomouc, Czech Republic	MK829839	MK834559	MK834539	OQ586268
Magnusiomyces ingens	NRRL Y-17630 (=CBS 521.90)	C.P. Kurtzman and J. Swezey, Agricultural Research Service, Peoria, IL, USA	MK829831	MK834551	MK834529	OQ586260
Magnusiomyces magnusii	CBS 234.85	Centraalbureau voor Schimmelcultures (now Westerdijk Fungal Biodiversity Institute), Utrecht, the Netherlands	MK829833	MK834553	MK834532	OQ586262
Magnusiomyces ovetensis	NRRL Y-17574 (=CBS 192.55); type strain	C.P. Kurtzman and J. Swezey, Agricultural Research Service, Peoria, IL, USA	MK829834	MK834554	MK834533	OQ586263
Magnusiomyces spicifer	CBS 244.85; isotype strain	Centraalbureau voor Schimmelcultures (now Westerdijk Fungal Biodiversity Institute), Utrecht, the Netherlands	MK829835	MK834555	MK834534	OQ586264
Magnusiomyces starmeri	NRRL Y-17816 (=CBS 780.96); type strain	C.P. Kurtzman and J. Swezey, Agricultural Research Service, Peoria, IL, USA	MK829836	MK834556	MK834535	OQ586265
Magnusiomyces tetraspermus	NRRL Y-7288 (=CBS 765.70); isotype strain	C.P. Kurtzman and J. Swezey, Agricultural Research Service, Peoria, IL, USA	MK829837	MK834557	MK834536	OQ586266
Saprochaete chiloensis	NRRL Y-17924 (=CBS 8187); type strain	C.P. Kurtzman and J. Swezey, Agricultural Research Service, Peoria, IL, USA	MK829838	MK834558	MK834538	OQ586267
Saprochaete fungicola	CBS 625.85; holotype strain	Centraalbureau voor Schimmelcultures (now Westerdijk Fungal Biodiversity Institute), Utrecht, the Netherlands	MK829840	MK834560	MK834540	OQ586269
Saprochaete gigas	CBS 126.76; isotype strain of Geotrichum rectangulatum	Centraalbureau voor Schimmelcultures (now Westerdijk Fungal Biodiversity Institute), Utrecht, the Netherlands	MK829841	MK834561	MK834547	OQ586270
Saprochaete ingens	CBS 517.90; type strain of Candida ingens	Centraalbureau voor Schimmelcultures (now Westerdijk Fungal Biodiversity Institute), Utrecht, the Netherlands	MK829842	MK834562	MK834541	OQ586271
Saprochaete psychrophila	CBS 765.85; holotype strain	Centraalbureau voor Schimmelcultures (now Westerdijk Fungal Biodiversity Institute), Utrecht, the Netherlands	MK829844	MK834564	MK834543	OQ586273, OQ586274
Saprochaete quercus	CBS 750.85	Centraalbureau voor Schimmelcultures (now Westerdijk Fungal Biodiversity Institute), Utrecht, the Netherlands	MK829845	MK834565	MK834544	OQ586275
Saprochaete saccharophila	CBS 252.91	Centraalbureau voor Schimmelcultures (now Westerdijk Fungal Biodiversity Institute), Utrecht, the Netherlands	MK829846	MK834566	MK834545	OQ586276
Saprochaete suaveolens	NRRL Y-17571 (=CBS 152.25)	C.P. Kurtzman and J. Swezey, Agricultural Research Service, Peoria, IL, USA	MK829847	MK834567	MK834546	OQ586277
