## Supplementary_Table_3 for "Reduction of ribosomal expansion segments in yeast species of the *Magnusiomyces/Saprochaete* clade"

### Sheet: Ribosomal_proteins_of_M_capitat
M. capitatus gene	Size M. capitatus [AA]	Percentile ranka	FPKMb	S. cerevisiae homologc	Identity to S. cerevisiae	Alignment length	E-value	Size S. cerevisiae [AA]	Identified by LC-MS/MSd
SSU
MCA_01008_1	256	99.6%	4967.5	eS1(RPS1A)	71.73%	237	6e-127	255	y
MCA_01230_2	265	98.2%	2669.7	uS2(RPS0B)	0.74	200	3e-96	252	y
MCA_02562_1	245	98.6%	3216.2	uS3(RPS3)	71.55%	239	3e-116	240	y
MCA_04176_2	191	98.9%	3604.4	uS4(RPS9B)	86.03%	179	1e-111	195	y
MCA_02206_1	263	99.3%	4350.5	eS4(RPS4B)	79.07%	258	3e-154	261	y
MCA_03308_1	261	97.9%	2124	uS5(RPS2)	79.64%	221	7e-130	254	y
MCA_04495_2	245	98.6%	3218.5	eS6(RPS6A)	74.47%	188	1e-104	236	y
MCA_00201_1	220	99.4%	4504.5	uS7(RPS5)	78.89%	199	2e-117	225	y
MCA_01306_1	191	99.2%	4137.7	eS7(RPS7A)	71.66%	187	4e-93	190	y
MCA_03940_1	130	97.7%	1787.8	uS8(RPS22A)	87.69%	130	9e-86	130	y
MCA_01398_2	200	99.8%	6535.1	eS8(RPS8A)	70.5%	200	2e-103	200	y
MCA_05705_1	144	98.7%	3330.7	uS9(RPS16A)	88.57%	140	4e-75	143	y
MCA_01202_1	122	99.3%	4383.4	uS10(RPS20)	58.65%	104	1e-36	121	y
MCA_05966_1	119	99.4%	4390.7	eS10(RPS10A)	74.75%	99	3e-49	105	y
MCA_00131_1	144	98.2%	2585.2	uS11(RPS14A)	87.7%	122	1e-63	137	y
MCA_05413_1	145	99.5%	4544.4	uS12(RPS23A)	91.72%	145	1e-94	145	y
MCA_02766_1	146	98.8%	3438.9	eS12(RPS12)	52.89%	121	2e-36	143	y
MCA_05084_1	153	98.6%	3159.1	uS13(RPS18A)	77.08%	144	3e-80	146	y
MCA_04841_1	56	0.99	3801.3	uS14(RPS29A)	73.21%	56	2e-27	56	y
MCA_02501_1	151	98.1%	2504.6	uS15(RPS13)	82.12%	151	5e-94	151	y
MCA_00416_1	156	99.1%	3877.6	uS17(RPS11B)	76.92%	156	2e-87	156	y
MCA_04087_2	137	98.9%	3574.7	eS17(RPS17B)	79.56%	137	4e-74	136	y
MCA_06278_1	149	99.1%	4024.8	uS19(RPS15)	66.92%	130	8e-37	142	y
MCA_01219_1	150	98.4%	2963.2	eS19(RPS19A)	73.53%	136	9e-71	144	y
MCA_05893_1	87	99.3%	4290.8	eS21(RPS21B)	74.71%	87	5e-45	87	y
MCA_05358_2	134	99.1%	4042.4	eS24(RPS24A)	72.73%	132	7e-50	135	y
MCA_04241_1	108	99.9%	7847.1	eS25(RPS25A)	72.22%	72	1e-30	108	y
MCA_01326_1	120	99.7%	5471	eS26(RPS26B)	65.83%	120	2e-42	119	y
MCA_03036_2	82	99.1%	3946.9	eS27(RPS27B)	80.49%	82	4e-44	82	y
MCA_05235_2	67	99.4%	4440.7	eS28(RPS28B)	89.55%	67	2e-37	67	y
MCA_00916_2	63	99.5%	4597.8	eS30(RPS30A)	83.61%	61	4e-17	63	y
MCA_02339_1	156	99.8%	6443	eS31(RPS31)	83.33%	150	2e-62	152	y
MCA_05454_1	321	98.3%	2729.7	RACK1(ASC1)	56.39%	321	9e-132	319	y
LSU
MCA_02280_1	216	0.99	3841.4	uL1(RPL1B)	81.11%	217	7e-117	217	y
MCA_04189_2	254	98.5%	3059.2	uL2(RPL2A)	87.01%	254	8e-154	254	y
MCA_01757_1	388	0.98	2451.7	uL3(RPL3)	85.01%	387	0	387	y
MCA_05038_1	350	97.8%	1967.7	uL4(RPL4A)	65.48%	365	4e-143	362	y
MCA_04771_2	174	99.4%	4399.4	uL5(RPL11B)	81.03%	174	2e-104	174	y
MCA_02948_1	189	98.3%	2815.2	uL6(RPL9B)	72.77%	191	2e-96	191	y
MCA_04466_1	176	99.4%	4404.6	eL6(RPL6B)	64.97%	177	3e-53	176	y
MCA_04121_1	243	97.9%	2201.5	eL8(RPL8A)	71.17%	222	3e-95	256	y
MCA_06362_1	312	98.3%	2874.5	uL10(RPP0)	68.91%	312	1e-130	312	y
MCA_00467_1	165	99.4%	4444.7.8	uL11(RPL12A)	76.07%	163	1e-77	165	y
MCA_04680_1	199	98.8%	3495.4	uL13(RPL16A)	70.35%	199	7e-101	199	y
MCA_00659_2	206	98.5%	3084.2	eL13(RPL13A)	60.32%	189	1e-58	199	y
MCA_03616_1	137	98.4%	2970.6	uL14(RPL23A)	84.67%	137	1e-82	137	y
MCA_01469_1	136	0.98	2439.9	eL14(RPL14B)	55.75%	113	3e-35	138	y
MCA_04868_1	149	99.5%	4580.1	uL15(RPL28)	81.21%	149	3e-90	149	y
MCA_02852_2	203	98.5%	3118.9	eL15(RPL15B)	82.76%	203	2e-105	204	y
MCA_02006_1	222	99.8%	6002.8	uL16(RPL10)	83.33%	216	1e-123	221	y
MCA_03048_1	303	98.1%	2516.2	uL18(RPL5)	72.27%	256	4e-115	297	y
MCA_01222_1	187	99.1%	3896.3	eL18(RPL18A)	64.36%	188	4e-67	186	y
MCA_01968_2	188	99.6%	4880.1	eL19(RPL19A)	69.12%	136	2e-50	189	y
MCA_03445_2	172	99.1%	4061.6	eL20(RPL20B)	71.93%	171	6e-92	172	y
MCA_04175_1	161	99.2%	4078.1	eL21(RPL21A)	72.05%	161	1e-84	160	y
MCA_06292_1	169	98.8%	3457.2	uL22(RPL17B)	69.28%	166	8e-84	184	y
MCA_06371_1	132	97.6%	1707.4	eL22(RPL22B)	47.37%	114	1e-19	122	y
MCA_02880_1	147	99.5%	4670.7	uL23(RPL25)	57.26%	124	1e-40	142	y
MCA_01052_2	129	99.3%	4301.7	uL24(RPL26A)	66.14%	127	6e-57	127	y
MCA_02001_1	150	99.4%	4447.5	eL24(RPL24B)	57.42%	155	3e-46	155	y
MCA_00582_2	138	98.4%	2882.9	eL27(RPL27B)	72.06%	136	6e-63	136	y
MCA_04822_2	122	99.2%	4225	uL29(RPL35A)	56.41%	78	4e-19	120	y
MCA_04119_2	62	99.5%	4602.1	eL29(RPL29)	64.71%	51	5e-15	59	y
MCA_03802_2	243	98.7%	3333.9	uL30(RPL7B)	68.44%	244	6e-102	244	y
MCA_02002_2	106	98.6%	3199.6	eL30(RPL30)	77.36%	106	2e-56	105	y
MCA_01297_1	120	98.7%	3383.3	eL31(RPL31B)	69.37%	111	8e-51	113	y
MCA_00663_2	131	99.6%	4725.4	eL32(RPL32)	63.36%	131	3e-54	130	y
MCA_06099_1	105	99.7%	5194.1	eL33(RPL33B)	72.12%	104	1e-54	107	y
MCA_04630_1	123	98.8%	3572	eL34(RPL34A)	74.74%	95	5e-50	121	y
MCA_04438_1	102	0.99	3705.9	eL36(RPL36B)	62.24%	98	9e-29	100	y
MCA_06417_1	80	99.2%	4272.6	eL37(RPL37A)	83.12%	77	2e-41	88	y
MCA_00371_1	69	98.5%	3051.6	eL38(RPL38)	52.7%	74	4e-20	78	y
MCA_02232_2	51	99.8%	5849.9	eL39(RPL39)	70.59%	51	4e-14	51	y
MCA_00301_1	128	99.7%	5786.1	eL40(RPL40A)	96.09%	128	2e-89	128	y
MCA_10722_1*	25	1	22479.5	eL41(RPL41A)	0.88			25	n
MCA_00507_2	106	99.3%	4332.8	eL42(RPL42B)	86.79%	106	1e-54	106	y
MCA_00857_2	92	99.2%	4274	eL43(RPL43B)	69.57%	92	2e-39	92	y
MCA_05704_1	105	98.2%	2708.2	P1/P2(RPP1A)	58.49%	106	6e-22	106	y
MCA_04666_1	109	98.1%	2533.2	P1/P2(RPP1A)	61.47%	109	2e-19	106	y
MCA_06279_2	109	99.9%	6719.6	P1/P2(RPP2B)	60.91%	110	3e-21	110	y
a This number represents percentile rank of genes sorted according to their RNA coverage.
b FPKM (fragments per kilobase million) – represents normalized number of reads mapped to DNA fragment.
c Nomenclature according to Ban et al. (2014), the standard S. cerevisiae gene nomenclature is in brackets.
d Found (yes/no) in ribosomal particles analyzed by LC-MS/MS.
* MCA_10722_1 ortholog of el41(RPL41A) was due to its small size identified manually.
Initial screen contained genes MCA_02803_1 as another homolog of uL30(RPL7B) and MCA_04015_1 as another homolog of eL41(RPL40A). We propose the former to be RLP7 encoding protein similar to large ribosomal subunit L7 which is a constituent of 66S pre-ribosomal particles. This is supported by relatively low expression (percentile rank 70.5%, FPKM 63.4) and absence from the isolated ribosomal parti…

### Sheet: Ribosomal_proteins_of_D_albidus
D. albidus gene	Size D. albidus [AA]	S. cerevisiae homolog	Identity to S. cerevisiae	Alignment length	E-value	Size S. cerevisiae [AA]	Identified by LC-MS/MS
SSU
genemark-flattened_line_138-processed-gene-0.30-mRNA-1_1	256	eS1(RPS1A)	75.781%	256	2.19E-145	255	y
augustus_masked-flattened_line_208-processed-gene-0.6-mRNA-1_1	265	uS2(RPS0B)	81.068%	206	6.98E-128	252	y
genemark-flattened_line_223-processed-gene-0.3-mRNA-1_1	267	uS2(RPS0B)	68.482%	257	7.11E-126	252	y
genemark-flattened_line_160-processed-gene-0.4-mRNA-1_1	244	uS3(RPS3)	71.545%	246	3.62E-121	240	y
maker-flattened_line_78-snap-gene-0.116-mRNA-1_1	344	uS4(RPS9B)	81.053%	190	5.99E-110	195	y
genemark-flattened_line_152-processed-gene-0.88-mRNA-1_1	259	eS4(RPS4B)	82.946%	258	5.79E-162	261	y
maker-flattened_line_8-snap-gene-1.138-mRNA-1_1	831	eS4(RPS4B)	83.137%	255	2.65E-152	261	y
genemark-flattened_line_44-processed-gene-0.61-mRNA-1_1	255	uS5(RPS2)	81.193%	218	2.64E-119	254	y
genemark-flattened_line_116-processed-gene-0.158-mRNA-1_1	240	eS6(RPS6A)	80.508%	236	8.83E-135	236	y
genemark-flattened_line_52-processed-gene-0.170-mRNA-1_1	238	eS6(RPS6A)	80.342%	234	5.01E-133	236	y
genemark-flattened_line_0-processed-gene-0.109-mRNA-1_1	220	uS7(RPS5)	78.392%	199	3.02E-119	225	y
genemark-flattened_line_80-processed-gene-0.164-mRNA-1_1	224	uS7(RPS5)	77.889%	199	8.8E-119	225	y
genemark-flattened_line_208-processed-gene-0.47-mRNA-1_1	192	eS7(RPS7A)	75.401%	187	1.22E-101	190	y
genemark-flattened_line_108-processed-gene-0.19-mRNA-1_1	130	uS8(RPS22A)	86.154%	130	1.89E-83	130	y
genemark-flattened_line_206-processed-gene-0.48-mRNA-1_1	130	uS8(RPS22A)	84.615%	130	6.76E-81	130	y
genemark-flattened_line_58-processed-gene-0.210-mRNA-1_1	203	eS8(RPS8A)	76.355%	203	8.15E-112	200	y
genemark-flattened_line_10-processed-gene-1.28-mRNA-1_1	202	eS8(RPS8A)	74.257%	202	3.52E-107	200	y
genemark-flattened_line_58-processed-gene-0.174-mRNA-1_1	147	uS9(RPS16A)	87.05%	139	1.59E-89	143	y
genemark-flattened_line_180-processed-gene-0.8-mRNA-1_1	123	uS10(RPS20)	60.526%	114	2.36E-44	121	y
genemark-flattened_line_52-processed-gene-0.213-mRNA-1_1	133	eS10(RPS10A)	71.134%	97	1.08E-48	105	y
genemark-flattened_line_184-processed-gene-0.6-mRNA-1_1	144	uS11(RPS14A)	86.066%	122	5.4E-76	137	y
genemark-flattened_line_30-processed-gene-0.21-mRNA-1_1	141	uS12(RPS23A)	0.9	140	1.53E-91	145	y
genemark-flattened_line_190-processed-gene-0.78-mRNA-1_1	144	eS12(RPS12)	52.482%	141	2.92E-47	143	y
genemark-flattened_line_14-processed-gene-0.124-mRNA-1_1	147	uS13(RPS18A)	76.389%	144	9.35E-81	146	y
snap_masked-flattened_line_106-processed-gene-0.6-mRNA-1_1	150	uS13(RPS18A)	74.83%	147	1.32E-78	146	y
genemark-flattened_line_46-processed-gene-0.205-mRNA-1_1	56	uS14(RPS29A)	0.75	56	7.02E-29	56	y
genemark-flattened_line_116-processed-gene-0.129-mRNA-1_1	53	uS14(RPS29A)	76.923%	52	1.84E-27	56	y
maker-flattened_line_26-augustus-gene-1.138-mRNA-1_1	151	uS15(RPS13)	82.781%	151	5.5E-96	151	y
genemark-flattened_line_217-processed-gene-0.6-mRNA-1_1	157	uS17(RPS11B)	77.707%	157	7.11E-92	156	y
genemark-flattened_line_0-processed-gene-1.13-mRNA-1_1	138	eS17(RPS17B)	78.261%	138	5.36E-75	136	y
genemark-flattened_line_58-processed-gene-0.193-mRNA-1_1	150	uS19(RPS15)	68.707%	147	1.67E-69	142	n
genemark-flattened_line_48-processed-gene-0.70-mRNA-1_1	149	uS19(RPS15)	69.231%	143	1.45E-68	142	y
genemark-flattened_line_108-processed-gene-0.53-mRNA-1_1	147	eS19(RPS19A)	72.222%	144	4.52E-77	144	y
genemark-flattened_line_42-processed-gene-1.30-mRNA-1_1	87	eS21(RPS21B)	85.057%	87	3.27E-50	87	y
genemark-flattened_line_2-processed-gene-5.130-mRNA-1_1	132	eS24(RPS24A)	74.419%	129	4.1E-71	135	y
genemark-flattened_line_22-processed-gene-0.89-mRNA-1_1	108	eS25(RPS25A)	69.444%	108	2.73E-31	108	y
genemark-flattened_line_225-processed-gene-0.15-mRNA-1_1	120	eS26(RPS26B)	69.748%	119	5.18E-57	119	y
genemark-flattened_line_72-processed-gene-0.149-mRNA-1_1	120	eS26(RPS26B)	68.908%	119	7.43E-57	119	y
snap_masked-flattened_line_62-processed-gene-0.178-mRNA-1_1	113	eS27(RPS27B)	78.049%	82	1.16E-44	82	y
maker-flattened_line_32-snap-gene-1.119-mRNA-1_1	362	eS28(RPS28B)	89.394%	66	5.55E-35	67	n
maker-flattened_line_154-snap-gene-0.94-mRNA-1_1	221	eS30(RPS30A)	81.667%	60	3.67E-27	63	y
genemark-flattened_line_46-processed-gene-0.238-mRNA-1_1	369	eS31(RPS31)	35.714%	70	0.00000000202	152	n
maker-flattened_line_24-snap-gene-1.24-mRNA-1_1	318	RACK1(ASC1)	58.255%	321	5.32E-133	319	y
LSU
genemark-flattened_line_76-processed-gene-0.174-mRNA-1_1	216	uL1(RPL1B)	80.645%	217	8.67E-119	217	y
genemark-flattened_line_20-processed-gene-1.212-mRNA-1_1	254	uL2(RPL2A)	89.37%	254	3.27E-162	254	y
genemark-flattened_line_4-processed-gene-1.40-mRNA-1_1	388	uL3(RPL3)	82.429%	387	0	387	y
genemark-flattened_line_50-processed-gene-0.19-mRNA-1_1	364	uL4(RPL4A)	72.174%	345	0	362	y
genemark-flattened_line_114-processed-gene-0.134-mRNA-1_1	174	uL5(RPL11B)	82.184%	174	4.61E-108	174	y
genemark-flattened_line_106-processed-gene-0.141-mRNA-1_1	221	uL6(RPL9B)	73.684%	190	1.6E-102	191	y
genemark-flattened_line_70-processed-gene-0.57-mRNA-1_1	189	uL6(RPL9B)	71.728%	191	5.69E-101	191	y
genemark-flattened_line_96-processed-gene-0.143-mRNA-1_1	195	eL6(RPL6B)	70.115%	174	5.77E-85	176	y
genemark-flattened_line_38-processed-gene-1.47-mRNA-1_1	260	eL8(RPL8A)	71.825%	252	1.79E-134	256	y
genemark-flattened_line_156-processed-gene-0.104-mRNA-1_1	261	eL8(RPL8A)	71.774%	248	1.26E-131	256	y
genemark-flattened_line_2-processed-gene-0.92-mRNA-1_1	311	uL10(RPP0)	70.513%	312	3.03E-138	312	y
genemark-flattened_line_219-processed-gene-0.9-mRNA-1_1	165	uL11(RPL12A)	74.39%	164	1.25E-85	165	y
genemark-flattened_line_64-processed-gene-0.32-mRNA-1_1	199	uL13(RPL16A)	73.367%	199	2.04E-109	199	y
genemark-flattened_line_12-processed-gene-0.101-mRNA-1_1	197	uL13(RPL16A)	70.984%	193	6.24E-99	199	y
genemark-flattened_line_46-processed-gene-0.200-mRNA-1_1	202	eL13(RPL13A)	61.622%	185	1.44E-76	199	y
genemark-flattened_line_28-processed-gene-0.100-mRNA-1_1	137	uL14(RPL23A)	88.321%	137	7.32E-88	137	y
augustus_masked-flattened_line_146-processed-gene-0.15-mRNA-1_1	137	uL14(RPL23A)	88.321%	137	7.32E-88	137	y
genemark-flattened_line_172-processed-gene-0.78-mRNA-1_1	139	eL14(RPL14B)	65.468%	139	1.52E-60	138	y
genemark-flattened_line_34-processed-gene-1.162-mRNA-1_1	149	uL15(RPL28)	82.55%	149	3.42E-93	149	y
genemark-flattened_line_192-processed-gene-0.74-mRNA-1_1	149	uL15(RPL28)	82.55%	149	3.42E-93	149	y
snap_masked-flattened_line_188-processed-gene-0.22-mRNA-1_1	212	eL15(RPL15B)	91.133%	203	4.41E-126	204	y
genemark-flattened_line_82-processed-gene-0.145-mRNA-1_1	223	uL16(RPL10)	82.805%	221	1.3E-142	221	y
genemark-flattened_line_144-processed-gene-0.36-mRNA-1_1	224	uL16(RPL10)	81.9%	221	8.88E-142	221	n
genemark-flattened_line_98-processed-gene-0.150-mRNA-1_1	294	uL18(RPL5)	68.475%	295	1.82E-150	297	y
genemark-flattened_line_108-processed-gene-0.24-mRNA-1_1	186	eL18(RPL18A)	80.108%	186	2.71E-100	186	y
snap_masked-flattened_line_42-processed-gene-0.65-mRNA-1_1	188	eL19(RPL19A)	67.553%	188	2.69E-69	189	y
genemark-flattened_line_88-processed-gene-0.61-mRNA-1_1	176	eL20(RPL20B)	74.419%	172	5.75E-99	172	y
maker-flattened_line_4-augustus-gene-0.129-mRNA-1_1	184	eL20(RPL20B)	73.837%	172	1.96E-97	172	y
maker-flattened_line_78-snap-gene-0.116-mRNA-1_1	344	eL21(RPL21A)	72.152%	158	5.83E-86	160	y
genemark-flattened_line_40-processed-gene-1.35-mRNA-1_1	185	uL22(RPL17B)	70.652%	184	8.83E-93	184	y
genemark-flattened_line_28-processed-gene-0.97-mRNA-1_1	126	eL22(RPL22B)	46.903%	113	3.44E-33	122	y
genemark-flattened_line_150-processed-gene-0.30-mRNA-1_1	146	uL23(RPL25)	57.143%	126	7.24E-50	142	y
genemark-flattened_line_4-processed-gene-2.117-mRNA-1_1	128	uL24(RPL26A)	70.161%	124	6.48E-53	127	y
genemark-flattened_line_72-processed-gene-0.131-mRNA-1_1	154	eL24(RPL24B)	69.032%	155	1.39E-73	155	y
genemark-flattened_line_150-processed-gene-0.3-mRNA-1_1	154	eL24(RPL24B)	69.032%	155	1.39E-73	155	y
genemark-flattened_line_154-processed-gene-0.40-mRNA-1_1	137	eL27(RPL27B)	82.963%	135	1.74E-82	136	y
genemark-flattened_line_2-processed-gene-0.105-mRNA-1_1	137	eL27(RPL27B)	82.222%	135	4.37E-82	136	y
genemark-flattened_line_28-processed-gene-1.20-mRNA-1_1	122	uL29(RPL35A)	56.557%	122	4.19E-36	120	y
snap_masked-flattened_line_156-processed-gene-0.37-mRNA-1_1	64	eL29(RPL29)	83.929%	56	7.45E-31	59	y
snap_masked-flattened_line_38-processed-gene-1.175-mRNA-1_1	62	eL29(RPL29)	83.929%	56	7.89E-31	59	y
genemark-flattened_line_6-processed-gene-0.87-mRNA-1_1	250	uL30(RPL7B)	67.49%	243	2.62E-121	244	y
genemark-flattened_line_72-processed-gene-0.157-mRNA-1_1	106	eL30(RPL30)	78.302%	106	1.2E-56	105	y
genemark-flattened_line_6-processed-gene-0.94-mRNA-1_1	119	eL31(RPL31B)	63.964%	111	1.04E-49	113	y
genemark-flattened_line_96-processed-gene-0.161-mRNA-1_1	132	eL32(RPL32)	78.462%	130	2.44E-67	130	y
genemark-flattened_line_156-processed-gene-0.110-mRNA-1_1	108	eL33(RPL33B)	79.245%	106	4.57E-62	107	y
genemark-flattened_line_2-processed-gene-6.224-mRNA-1_1	108	eL33(RPL33B)	78.302%	106	2.71E-61	107	y
genemark-flattened_line_30-processed-gene-1.104-mRNA-1_1	125	eL34(RPL34A)	68.966%	116	1.12E-57	121	y
genemark-flattened_line_4-processed-gene-0.41-mRNA-1_1	125	eL34(RPL34A)	71.028%	107	3.71E-55	121	y
genemark-flattened_line_6-processed-gene-1.57-mRNA-1_1	104	eL36(RPL36B)	67.347%	98	4.88E-35	100	y
maker-flattened_line_124-snap-gene-0.84-mRNA-1_1	327	eL36(RPL36B)	68.085%	94	4.16E-31	100	n
genemark-flattened_line_12-processed-gene-1.75-mRNA-1_1	80	eL37(RPL37A)	83.544%	79	4.56E-45	88	n
genemark-flattened_line_291-processed-gene-0.3-mRNA-1_1	111	eL37(RPL37A)	82.051%	78	8.57E-44	88	n
genemark-flattened_line_138-processed-gene-0.26-mRNA-1_1	72	eL38(RPL38)	53.846%	78	1.67E-21	78	y
genemark-flattened_line_164-processed-gene-0.113-mRNA-1_1	51	eL39(RPL39)	70.588%	51	6.54E-22	51	y
maker-flattened_line_108-augustus-gene-0.122-mRNA-1_1	1478	eL39(RPL39)	70.213%	47	8.28E-19	51	y
genemark-flattened_line_46-processed-gene-0.238-mRNA-1_1	369	eL40(RPL40A)	35.714%	70	0.000000000334	128	n
not identified	NaN	eL41(RPL41A)	NaN	NaN	NaN	25
genemark-flattened_line_2-processed-gene-1.88-mRNA-1_1	106	eL42(RPL42B)	89.623%	106	3.33E-59	106	y
genemark-flattened_line_136-processed-gene-0.10-mRNA-1_1	106	eL42(RPL42B)	89.623%	106	3.33E-59	106	y
maker-flattened_line_172-augustus-gene-0.37-mRNA-1_1	95	eL43(RPL43B)	76.667%	90	3.51E-47	92	y
maker-flattened_line_84-augustus-gene-0.193-mRNA-1_1	130	eL43(RPL43B)	76.667%	90	3.9E-47	92	y
genemark-flattened_line_58-processed-gene-0.173-mRNA-1_1	105	P1/P2(RPP1A)	58.491%	106	6.59E-26	106	y
genemark-flattened_line_14-processed-gene-0.96-mRNA-1_1	108	P1/P2(RPP1A)	59.259%	108	1.75E-21	106	n
genemark-flattened_line_58-processed-gene-0.226-mRNA-1_1	129	P1/P2(RPP2B)	58.182%	110	1.49E-23	110	y
genemark-flattened_line_48-processed-gene-0.27-mRNA-1_1	164	P1/P2(RPP2B)	58.182%	110	3.33E-22	110	y
