## Supplementary_Table_4 for "Reduction of ribosomal expansion segments in yeast species of the *Magnusiomyces/Saprochaete* clade"

### Sheet: M. capitatus identified protein
M. capitatus identified proteins by LC-MS/MS	Gene expression percentile rank (%)a	FPKMb	M. capitatus log2 (mean LFQ intensity)	S. cerevisiae homolog (best hit)c	Ribosomal proteins – new named
MCA_00857_2	99.24	4274	28.2513942718506	RPL43B	eL43		Proteins of SSU
MCA_06292_1	98.79	3457.22	27.8826503753662	RPL17B	uL22		Proteins of LSU
MCA_04868_1	99.48	4580.14	27.8795013427734	RPL28	uL15		Known associating proteins (SGD database)
MCA_01052_2	99.27	4301.71	27.7994632720947	RPL26A	uL24		Proteins of mitochondrial ribosome
MCA_02232_2	99.77	5849.88	27.7886562347412	RPL39	eL39		Other co-purifying proteins
MCA_04841_1	99.01	3801.33	27.661449432373	RPS29A	uS14
MCA_04189_2	98.49	3059.17	27.6211814880371	RPL2A	uL2
MCA_03048_1	98.07	2516.2	27.5933361053467	RPL5	uL18
MCA_00659_2	98.52	3084.18	27.576904296875	RPL13A	eL13
MCA_03616_1	98.42	2970.56	27.5688209533691	RPL23A	uL14
MCA_02880_1	99.54	4670.67	27.4814567565918	RPL25	uL23
MCA_01297_1	98.73	3383.31	27.387845993042	RPL31B	eL31
MCA_00467_1	99.42	4444.68	27.2745513916016	RPL12A	uL11
MCA_03036_2	99.1	3946.94	27.2102890014648	RPS27B	eS27
MCA_04438_1	98.96	3705.86	27.1742534637451	RPL36B	eL36
MCA_01398_2	99.85	6535.06	27.1680946350098	RPS8A	eS8
MCA_01219_1	98.41	2963.16	27.1471729278564	RPS19A	eS19
MCA_04175_1	99.16	4078.11	27.1163730621338	RPL21A	eL21
MCA_04630_1	98.84	3572	27.0505218505859	RPL34A	eL34
MCA_00416_1	99.07	3877.6	27.0148849487305	RPS11B	uS17
MCA_04771_2	99.37	4399.6	27.0011558532715	RPL11B	uL5
MCA_02766_1	98.78	3438.93	26.9803867340088	RPS12	eS12
MCA_05235_2	99.4	4440.73	26.9261016845703	RPS28B	eS28
MCA_00131_1	98.16	2585.23	26.8735790252686	RPS14A	uS11
MCA_01968_2	99.6	4880.12	26.8560791015625	RPL19A	eL19
MCA_01202_1	99.34	4383.39	26.728588104248	RPS20	uS10
MCA_04822_2	99.2	4224.97	26.6996631622314	RPL35A	uL29
MCA_05893_1	99.25	4290.78	26.6951370239258	RPS21B	eS21
MCA_01757_1	98.04	2451.71	26.676700592041	RPL3	uL3
MCA_00507_2	99.31	4332.82	26.6229267120361	RPL42B	eL42
MCA_01469_1	98.03	2439.91	26.6017475128174	RPL14B	eL14
MCA_04087_2	98.85	3574.66	26.5254802703857	RPS17B	eS17
MCA_02562_1	98.62	3216.19	26.5080604553223	RPS3	uS3
MCA_03802_2	98.72	3333.86	26.4770469665527	RPL7B	uL30
MCA_05038_1	97.77	1967.68	26.4703922271729	RPL4A	uL4
MCA_04121_1	97.89	2201.5	26.4619464874268	RPL8A	eL8
MCA_03308_1	97.87	2124.02	26.4568042755127	RPS2	uS5
MCA_05413_1	99.46	4544.4	26.4384956359863	RPS23A	uS12
MCA_06278_1	99.11	4024.78	26.4145450592041	RPS15	uS19
MCA_00301_1	99.74	5786.08	26.4125537872314	RPL40A	eL40
MCA_04495_2	98.64	3218.45	26.3820724487305	RPS6A	eS6
MCA_03445_2	99.14	4061.64	26.3025436401367	RPL20B	eL20
MCA_01306_1	99.19	4137.67	26.2631206512451	RPS7A	eS7
MCA_06417_1	99.22	4272.6	26.2510623931885	RPL37A	eL37
MCA_00663_2	99.56	4725.44	26.2300624847412	RPL32	eL32
MCA_01230_2	98.21	2669.7	26.2101268768311	RPS0B	uS2
MCA_00371_1	98.47	3051.59	26.1978816986083	RPL38	eL38
MCA_05454_1	98.26	2729.65	26.161828994751	ASC1	RACK1
MCA_02002_2	98.61	3199.64	26.1399192810059	RPL30	eL30
MCA_06099_1	99.68	5194.09	26.0912570953369	RPL33B	eL33
MCA_01008_1	99.62	4959.54	26.0710601806641	RPS1A	eS1
MCA_04241_1	99.91	7847.11	25.9946765899658	RPS25A	eS25
MCA_01326_1	99.69	5470.97	25.97776222229	RPS26B	eS26
MCA_05358_2	99.13	4042.44	25.9652290344238	RPS24A	eS24
MCA_02652_1;MCA_03140_1	13.29;15.02	2.75;3.65	25.9462890625	SSA1,SSA2; but see Brejová et al. 2019 for classification of magnusiomycete Hsp70 proteins
MCA_02339_1	99.82	6443.01	25.9407272338867	RPS31	eS31
MCA_00582_2	98.36	2882.87	25.9177227020264	RPL27B	eL27
MCA_05704_1	98.24	2708.19	25.9169139862061	RPP1A	P1/P2
MCA_01573_1	97.03	1267.41	25.85129737854	No homology
MCA_02280_1	99.04	3841.37	25.7957420349121	RPL1B	uL1
MCA_02852_2	98.55	3118.93	25.7686672210693	RPL15B	eL15
MCA_00201_1	99.45	4504.48	25.7566947937012	RPS5	uS7
MCA_06362_1	98.35	2874.54	25.7075290679932	RPP0	uL10
MCA_02001_1	99.43	4447.52	25.5515918731689	RPL24B	eL24
MCA_04466_1	99.39	4404.62	25.538402557373	RPL6B	eL6
MCA_04119_2	99.53	4602.14	25.4202651977539	RPL29	eL29
MCA_04680_1	98.81	3495.4	25.3100280761719	RPL16A	uL13
MCA_05966_1	99.36	4390.72	25.2791652679443	RPS10A	eS10
MCA_02948_1	98.3	2815.16	25.2290172576904	RPL9B	uL6
MCA_02206_1	99.33	4350.45	25.0840320587158	RPS4B	eS4
MCA_04666_1	98.12	2533.22	25.0543060302734	RPP1A	P1/P2
MCA_04176_2	98.88	3604.36	25.0201091766357	RPS9B	uS4
MCA_06371_1	97.61	1707.37	24.6844959259033	RPL22B	eL22
MCA_01222_1	99.08	3896.3	24.6721687316895	RPL18A	eL18
MCA_02006_1	99.79	6002.83	24.5820140838623	RPL10	uL16
MCA_02555_1	93.67	420.51	24.5554351806641	ARX1
MCA_02501_1	98.06	2504.62	24.4868469238281	RPS13	uS15
MCA_05705_1	98.7	3330.68	24.4662914276123	RPS16A	uS9
MCA_05084_1	98.58	3159.14	23.9000778198242	RPS18A	uS13
MCA_00916_2	99.51	4597.8	23.6801891326904	RPS30A	eS30
MCA_05659_1	67.36	54.95	22.947437286377	MRT4
MCA_05459_1	34.6	15.28	22.7431030273438	YAP1801
MCA_02011_1	97.11	1361.27	22.5411491394043	SSB2
MCA_03940_1	97.66	1787.76	22.5293846130371	RPS22A	uS8
MCA_04441_2	99.94	15881.21	22.3010501861572	TEF1
MCA_02515_1	75.5	81.05	21.883903503418	GDH2
MCA_04907_1	93.44	392.92	21.8690032958984	TUB2
MCA_03313_1	88.5	208.39	21.7735633850098	No homology
MCA_02976_1	96.08	829.26	21.5270652770996	TUB1
MCA_01918_1;MCA_05595_1	88.57	209.75	21.5142135620117	CAM1
MCA_03875_1	97.52	1657.14	21.4692211151123	STM1
MCA_03948_2	96.73	1073.05	21.4600028991699	PDA1
MCA_06279_2	99.86	6719.56	21.3430805206299	RPP2B	P1/P2
MCA_02502_1	75.7	82.43	21.2941570281982	No homology
MCA_04628_1	78.45	98.64	21.2004375457764	TIF6
MCA_05007_1	84.22	141.19	20.9780101776123	MRP7	bL27m
MCA_02103_1	88.94	215.75	20.8581714630127	HSP60
MCA_04550_1;MCA_00692_1	14.62	233.2	20.8517227172852	SSA4
MCA_05244_1	93.79	431.9	20.8393650054932	FAS2
MCA_00053_1	94.52	539.2	20.7350482940674	HSP42
MCA_03999_1	95.27	643.86	20.7200241088867	SSC1
MCA_04806_1	77.1	90.16	20.6693668365479	MRPL37	mL54
MCA_04684_2	98.91	3628.08	20.6478290557861	ACT1
MCA_00734_1	87.92	198.3	20.6333503723145	FAS1
MCA_01820_1	59.97	39.38	20.5984516143799	ARX1
MCA_02223_1	82.3	124.29	20.5228595733643	NPL3
MCA_02048_1	97.55	1676.14	20.5151500701904	EFB1
MCA_01645_1	73.72	74.16	20.4274120330811	LSC1
MCA_00494_1	86.54	175.04	20.4024658203125	RPT5
MCA_00555_1	95.41	685.4	20.3443641662598	TIF1
MCA_03116_1	84.09	139.9	20.2971038818359	MRPL28	mL40
MCA_04288_1	72.87	70.69	20.1938228607178	RLP24
MCA_03124_1	94.07	482.38	20.1174564361572	No homology
MCA_04434_1	89.19	219.69	20.1034278869629	No homology
MCA_04842_1	76.38	85.78	20.0640563964844	REI1
MCA_06357_1	84.29	142.46	20.0420627593994	MRPL40	uL24m
MCA_00718_1	85.91	164.92	20.0403079986572	MRPL27	mL41
MCA_05686_1	91.57	290.07	19.9888591766357	MRPL33	uL30m
MCA_02122_1	89.48	227.35	19.9866027832031	MRPL20	mL58
MCA_01241_1	57.4	35.41	19.8703117370605	URA2
MCA_02371_1	96.56	1015.64	19.6886463165283	PDB1
MCA_03013_1	93.15	371.81	19.6722564697266	HSP82
MCA_05149_1	85.59	160.46	19.6410732269287	MRPL8	uL17m
MCA_04478_1	82.79	128.66	19.5132427215576	IMG2	mL49
MCA_00896_1	84.58	146.32	19.5040531158447	RPT2
MCA_00866_1	94.83	575.15	19.4654159545898	HEF3
MCA_03636_1	85.18	153.68	19.4038734436035	RPT3
a This number represents percentile rank of genes sorted according to their RNA read coverage (see Brejová et al. 2019).
b FPKM (Fragments Per Kilobase Million) – represents normalized number of reads mapped to DNA fragment (see Brejová et al. 2019).
c Standard gene name of the best S. cerevisiae blast search result
d Nomenclature according to Ban et al. (2014), the standard S. cerevisiae gene
References:
Brejová, B., Lichancová, H., Brázdovič, F., Hegedűsová, E., Forgáčová Jakúbková, M., Hodorová, V., Džugasová, V., Baláž, A., Zeiselová, L., Cillingová, A., Neboháčová, M., Raclavský, V., Tomáška, Ľ., Lang, B. F., Vinař, T., & Nosek, J. (2019). Genome sequence of the opportunistic human pathogen Magnusiomyces capitatus. Current genetics, 65(2), 539–560. https://doi.org/10.1007/s00294-018-0904-y
Ban, N., Beckmann, R., Cate, J. H., Dinman, J. D., Dragon, F., Ellis, S. R., Lafontaine, D. L., Lindahl, L., Liljas, A., Lipton, J. M., McAlear, M. A., Moore, P. B., Noller, H. F., Ortega, J., Panse, V. G., Ramakrishnan, V., Spahn, C. M., Steitz, T. A., Tchorzewski, M., Tollervey, D., … Yusupov, M. (2014). A new system for naming ribosomal proteins. Current opinion in structural biology, 24, 165–…

### Sheet: D. albidus identified proteins
D. albidus identified proteins by LC-MS/MS	D. albidus log2 (mean LFQ intensity)	M. capitatus homolog (best hit)a	S. cerevisiae homolog (best hit)b	Ribosomal proteins – new namec
genemark-flattened_line_219-processed-gene-0.9-mRNA-1_1	29.8159	MCA_00467_1	RPL12A	uL11		Proteins of SSU
genemark-flattened_line_116-processed-gene-0.158-mRNA-1_1;genemark-flattened_line_52-processed-gene-0.170-mRNA-1_1	29.7988	MCA_04495_2;MCA_04495_2	RPS6A;RPS6A	eS6		Proteins of LSU
augustus_masked-flattened_line_166-processed-gene-0.12-mRNA-1_1	29.7565	No homology	No homology			Known associating proteins (SGD database)
genemark-flattened_line_172-processed-gene-0.78-mRNA-1_1	29.6961	MCA_01469_1	RPL14A	eL14		Proteins of mitochondrial ribosome
genemark-flattened_line_50-processed-gene-0.19-mRNA-1_1	29.6783	MCA_05038_1	RPL4A	uL4		Other co-purifying proteins
genemark-flattened_line_4-processed-gene-2.117-mRNA-1_1	29.6569	MCA_01052_2	RPL26A	uL24
genemark-flattened_line_46-processed-gene-0.200-mRNA-1_1	29.6364	MCA_00659_2	RPL13A	eL13
genemark-flattened_line_190-processed-gene-0.78-mRNA-1_1	29.5661	MCA_02766_1	RPS12	eS12
genemark-flattened_line_40-processed-gene-1.35-mRNA-1_1	29.3999	MCA_06292_1	RPL17A	uL22
genemark-flattened_line_72-processed-gene-0.157-mRNA-1_1	29.3133	MCA_02002_2	RPL30	eL30
genemark-flattened_line_217-processed-gene-0.6-mRNA-1_1	29.2451	MCA_00416_1	RPS11A	uS17
genemark-flattened_line_4-processed-gene-0.41-mRNA-1_1;genemark-flattened_line_30-processed-gene-1.104-mRNA-1_1	29.1179	MCA_04630_1;MCA_04630_1	RPL34B;RPL34B	eL34
genemark-flattened_line_96-processed-gene-0.161-mRNA-1_1	29.1103	MCA_00663_2	RPL32	eL32
genemark-flattened_line_58-processed-gene-0.174-mRNA-1_1	29.0722	MCA_05705_1	RPS16A	uS9
genemark-flattened_line_6-processed-gene-0.94-mRNA-1_1	29.0713	MCA_01297_1	RPL31B	eL31
maker-flattened_line_24-snap-gene-1.24-mRNA-1_1	29.0409	MCA_05454_1	ASC1	RACK1
genemark-flattened_line_114-processed-gene-0.134-mRNA-1_1	29.0345	MCA_04771_2	RPL11B	uL5
genemark-flattened_line_4-processed-gene-1.40-mRNA-1_1	28.8941	MCA_01757_1	RPL3	uL3
genemark-flattened_line_38-processed-gene-1.47-mRNA-1_1	28.8493	MCA_04121_1	RPL8B	eL8
genemark-flattened_line_10-processed-gene-1.28-mRNA-1_1	28.8482	MCA_01398_2	RPS8B	eS8
genemark-flattened_line_184-processed-gene-0.6-mRNA-1_1	28.8266	MCA_00131_1	RPS14A	uS11
genemark-flattened_line_20-processed-gene-1.212-mRNA-1_1	28.8258	MCA_04189_2	RPL2B	uL2
maker-flattened_line_172-augustus-gene-0.37-mRNA-1_1;maker-flattened_line_84-augustus-gene-0.193-mRNA-1_1	28.7994	MCA_00857_2;MCA_00857_2	RPL43A;RPL43A	eL43
genemark-flattened_line_164-processed-gene-0.113-mRNA-1_1;maker-flattened_line_108-augustus-gene-0.122-mRNA-1_1	28.7775	MCA_02232_2;MCA_01805_1	RPL39;RPL39	eL39
genemark-flattened_line_76-processed-gene-0.174-mRNA-1_1	28.7548	MCA_02280_1	RPL1A	uL1
genemark-flattened_line_150-processed-gene-0.30-mRNA-1_1	28.752	MCA_02880_1	RPL25	uL23
genemark-flattened_line_46-processed-gene-0.205-mRNA-1_1;genemark-flattened_line_116-processed-gene-0.129-mRNA-1_1	28.7437	MCA_04841_1;MCA_04841_1	RPS29A;RPS29A	uS14
genemark-flattened_line_28-processed-gene-1.20-mRNA-1_1	28.7085	MCA_04822_2	RPL35A	uL29
genemark-flattened_line_208-processed-gene-0.47-mRNA-1_1	28.6573	MCA_01306_1	RPS7A	eS7
augustus_masked-flattened_line_208-processed-gene-0.6-mRNA-1_1	28.6211	MCA_01230_2	RPS0A	uS2
genemark-flattened_line_0-processed-gene-1.13-mRNA-1_1	28.502	MCA_04087_2	RPS17B	eS17
snap_masked-flattened_line_42-processed-gene-0.65-mRNA-1_1	28.4805	MCA_01968_2	RPL19A	eL19
genemark-flattened_line_22-processed-gene-0.89-mRNA-1_1	28.4658	MCA_04241_1	RPS25A	eS25
genemark-flattened_line_6-processed-gene-1.57-mRNA-1_1	28.4334	MCA_04438_1	RPL36B	eL36
maker-flattened_line_26-augustus-gene-1.138-mRNA-1_1	28.3728	MCA_02501_1	RPS13	uS15
genemark-flattened_line_2-processed-gene-0.92-mRNA-1_1	28.3627	MCA_06362_1	RPP0	uL10
genemark-flattened_line_138-processed-gene-0.26-mRNA-1_1	28.2764	MCA_00371_1	RPL38	eL38
genemark-flattened_line_42-processed-gene-1.30-mRNA-1_1	28.2763	MCA_05893_1	RPS21A	eS21
genemark-flattened_line_160-processed-gene-0.4-mRNA-1_1	28.2616	MCA_02562_1	RPS3	uS3
genemark-flattened_line_88-processed-gene-0.61-mRNA-1_1	28.1894	MCA_03445_2	RPL20B	eL20
snap_masked-flattened_line_188-processed-gene-0.22-mRNA-1_1	28.1706	MCA_02852_2	RPL15B	eL15
genemark-flattened_line_138-processed-gene-0.30-mRNA-1_1	28.164	MCA_01008_1	RPS1A	eS1
genemark-flattened_line_34-processed-gene-1.162-mRNA-1_1;genemark-flattened_line_192-processed-gene-0.74-mRNA-1_1	28.1457	MCA_04868_1;MCA_04868_1	RPL28;RPL28	uL15
genemark-flattened_line_72-processed-gene-0.131-mRNA-1_1;genemark-flattened_line_150-processed-gene-0.3-mRNA-1_1	28.1018	MCA_02001_1;MCA_02001_1	RPL24B;RPL24B	eL24
genemark-flattened_line_28-processed-gene-0.100-mRNA-1_1;augustus_masked-flattened_line_146-processed-gene-0.15-mRNA-1_1	28.0999	MCA_03616_1;MCA_03616_1	RPL23B;RPL23B	uL14
genemark-flattened_line_96-processed-gene-0.143-mRNA-1_1	28.0618	MCA_04466_1	RPL6A	eL6
genemark-flattened_line_82-processed-gene-0.145-mRNA-1_1	28.0618	MCA_02006_1	RPL10	uL16
genemark-flattened_line_2-processed-gene-5.130-mRNA-1_1	28.004	MCA_05358_2	RPS24B	eS24
genemark-flattened_line_180-processed-gene-0.8-mRNA-1_1	27.9639	MCA_01202_1	RPS20	uS10
maker-flattened_line_78-snap-gene-0.116-mRNA-1_1	27.9532	MCA_04176_2	RPS9B	uS4
genemark-flattened_line_2-processed-gene-1.88-mRNA-1_1;genemark-flattened_line_136-processed-gene-0.10-mRNA-1_1	27.7752	MCA_00507_2;MCA_00507_2	RPL42A;RPL42A	eL42
maker-flattened_line_32-snap-gene-1.119-mRNA-1_1	27.736	MCA_05234_1	HIS1
augustus_masked-flattened_line_36-processed-gene-1.35-mRNA-1_1	27.7245	MCA_01573_1	No homology
genemark-flattened_line_152-processed-gene-0.88-mRNA-1_1;maker-flattened_line_8-snap-gene-1.138-mRNA-1_1	27.6601	MCA_02206_1;MCA_02207_1	RPS4A;RPS4A	eS4
genemark-flattened_line_14-processed-gene-0.124-mRNA-1_1;snap_masked-flattened_line_106-processed-gene-0.6-mRNA-1_1	27.6484	MCA_05084_1;MCA_05084_1	RPS18B;RPS18B	uS13
genemark-flattened_line_44-processed-gene-0.61-mRNA-1_1	27.6394	MCA_03308_1	RPS2	uS5
genemark-flattened_line_52-processed-gene-0.213-mRNA-1_1	27.6391	MCA_05966_1	RPS10A	eS10
genemark-flattened_line_72-processed-gene-0.149-mRNA-1_1	27.6216	MCA_01326_1	RPS26A	eS26
genemark-flattened_line_28-processed-gene-0.97-mRNA-1_1	27.5838	MCA_06371_1	RPL22A	eL22
genemark-flattened_line_30-processed-gene-0.21-mRNA-1_1	27.4921	MCA_05413_1	RPS23B	uS12
genemark-flattened_line_108-processed-gene-0.19-mRNA-1_1	27.4783	MCA_03940_1	RPS22A	uS8
genemark-flattened_line_6-processed-gene-0.87-mRNA-1_1	27.4748	MCA_03802_2	RPL7A	uL30
genemark-flattened_line_58-processed-gene-0.210-mRNA-1_1	27.4271	MCA_01398_2	RPS8B	eS8
genemark-flattened_line_225-processed-gene-0.15-mRNA-1_1	27.4268	MCA_01326_1	RPS26A	eS26
genemark-flattened_line_287-processed-gene-0.0-mRNA-1_1	27.3217	MCA_05244_1	FAS2
genemark-flattened_line_146-processed-gene-0.90-mRNA-1_1	27.2736	MCA_00734_1	FAS1
genemark-flattened_line_2-processed-gene-0.105-mRNA-1_1	27.1506	MCA_00582_2	RPL27A	eL27
genemark-flattened_line_2-processed-gene-6.224-mRNA-1_1	27.0869	MCA_06099_1	RPL33A	eL33
genemark-flattened_line_98-processed-gene-0.150-mRNA-1_1	27.0813	MCA_03048_1	RPL5	uL18
genemark-flattened_line_80-processed-gene-0.164-mRNA-1_1;genemark-flattened_line_0-processed-gene-0.109-mRNA-1_1	27.0325	MCA_00201_1;MCA_00201_1	RPS5;RPS5	uS7
genemark-flattened_line_58-processed-gene-0.173-mRNA-1_1	26.8893	MCA_05704_1	RPP1A	P1/P2
genemark-flattened_line_48-processed-gene-0.70-mRNA-1_1	26.8705	MCA_06278_1	RPS15	uS19
snap_masked-flattened_line_62-processed-gene-0.178-mRNA-1_1	26.7789	MCA_03036_2	RPS27B	eS27
genemark-flattened_line_108-processed-gene-0.53-mRNA-1_1	26.7495	MCA_01219_1	RPS19A	eS19
genemark-flattened_line_106-processed-gene-0.141-mRNA-1_1	26.7282	MCA_02948_1	RPL9B	uL6
snap_masked-flattened_line_38-processed-gene-1.175-mRNA-1_1;snap_masked-flattened_line_156-processed-gene-0.37-mRNA-1_1	26.6371	MCA_04119_2;MCA_04119_2	RPL29;RPL29	eL29
genemark-flattened_line_64-processed-gene-0.32-mRNA-1_1	26.5911	MCA_04680_1	RPL16A	uL13
genemark-flattened_line_156-processed-gene-0.104-mRNA-1_1	26.4618	MCA_04121_1	RPL8B	eL8
genemark-flattened_line_156-processed-gene-0.110-mRNA-1_1	26.4285	MCA_06099_1	RPL33A	eL33
genemark-flattened_line_108-processed-gene-0.24-mRNA-1_1	26.2294	MCA_01222_1	RPL18A	eL18
genemark-flattened_line_6-processed-gene-1.76-mRNA-1_1;genemark-flattened_line_274-processed-gene-0.1-mRNA-1_1	26.0518	MCA_04441_2;MCA_04441_2	TEF1;TEF1
genemark-flattened_line_223-processed-gene-0.3-mRNA-1_1	25.8056	MCA_01230_2	RPS0A	uS2
genemark-flattened_line_12-processed-gene-0.101-mRNA-1_1	25.6654	MCA_04680_1	RPL16B	uL13
genemark-flattened_line_70-processed-gene-0.57-mRNA-1_1	25.6109	MCA_02948_1	RPL9A	uL6
genemark-flattened_line_48-processed-gene-0.3-mRNA-1_1	25.5235	MCA_02011_1	SSB2
snap_masked-flattened_line_14-processed-gene-1.98-mRNA-1_1	25.4779	MCA_03875_1	STM1
maker-flattened_line_4-augustus-gene-0.129-mRNA-1_1	25.4393	MCA_03445_2	RPL20B	eL20
augustus_masked-flattened_line_16-processed-gene-1.175-mRNA-1_1	25.397	MCA_01573_1	No homology
genemark-flattened_line_4-processed-gene-1.36-mRNA-1_1	25.0079	MCA_04550_1	SSA3
maker-flattened_line_154-snap-gene-0.94-mRNA-1_1	24.5316	MCA_00917_1	RPS30B	eS30
genemark-flattened_line_26-processed-gene-1.53-mRNA-1_1	24.4035	MCA_02328_1	HRR25
genemark-flattened_line_46-processed-gene-0.194-mRNA-1_1	24.1756	MCA_02048_1	EFB1
genemark-flattened_line_0-processed-gene-1.9-mRNA-1_1	23.921	MCA_03013_1	HSC82
genemark-flattened_line_245-processed-gene-0.7-mRNA-1_1	23.8099	MCA_05659_1	MRT4
genemark-flattened_line_78-processed-gene-0.40-mRNA-1_1	23.7877	MCA_05595_1	CAM1
genemark-flattened_line_154-processed-gene-0.40-mRNA-1_1	23.7707	MCA_00582_2	RPL27A	eL27
genemark-flattened_line_58-processed-gene-0.226-mRNA-1_1	23.7239	MCA_06279_2	RPP2B	P1/P2
genemark-flattened_line_4-processed-gene-1.22-mRNA-1_1	23.648	MCA_01989_1	CHC1
genemark-flattened_line_223-processed-gene-0.4-mRNA-1_1	23.5998	MCA_02515_1	GDH2
maker-flattened_line_52-snap-gene-0.79-mRNA-1_1	23.5113	MCA_03746_1	RLI1
genemark-flattened_line_206-processed-gene-0.48-mRNA-1_1	23.2092	MCA_03940_1	RPS22A	uS8
genemark-flattened_line_88-processed-gene-0.55-mRNA-1_1	23.1969	MCA_04584_1	SSE2
genemark-flattened_line_48-processed-gene-0.27-mRNA-1_1	23.1817	MCA_06279_2	RPP2B	P1/P2
genemark-flattened_line_202-processed-gene-0.48-mRNA-1_1	23.1807	MCA_01765_1	CDC48
genemark-flattened_line_18-processed-gene-1.14-mRNA-1_1	23.0999	MCA_04434_1	No homology
augustus_masked-flattened_line_176-processed-gene-0.46-mRNA-1_1	23.0288	MCA_02502_1	No homology
genemark-flattened_line_4-processed-gene-2.82-mRNA-1_1	22.9418	MCA_02527_1	EFT1
augustus_masked-flattened_line_136-processed-gene-0.86-mRNA-1_1	22.8126	MCA_02103_1	HSP60
genemark-flattened_line_114-processed-gene-0.154-mRNA-1_1	22.6425	MCA_03814_1	TDH3
genemark-flattened_line_98-processed-gene-0.109-mRNA-1_1	22.6195	MCA_03636_1	RPT3
genemark-flattened_line_219-processed-gene-0.0-mRNA-1_1	22.5704	MCA_03928_1	LAT1
genemark-flattened_line_48-processed-gene-0.49-mRNA-1_1	22.5466	MCA_01820_1	ARX1
genemark-flattened_line_42-processed-gene-1.39-mRNA-1_1;genemark-flattened_line_200-processed-gene-0.35-mRNA-1_1	22.5432	MCA_00866_1;MCA_00866_1	HEF3;HEF3
augustus_masked-flattened_line_229-processed-gene-0.15-mRNA-1_1	22.3803	MCA_02103_1	HSP60
genemark-flattened_line_58-processed-gene-0.228-mRNA-1_1	22.3651	MCA_05661_1	MRX18
genemark-flattened_line_10-processed-gene-1.2-mRNA-1_1	22.3572	MCA_00837_1	GVP36
genemark-flattened_line_38-processed-gene-1.3-mRNA-1_1	22.2604	MCA_00896_1	RPT2
genemark-flattened_line_46-processed-gene-0.254-mRNA-1_1	22.2308	MCA_05213_1	GBP2
genemark-flattened_line_208-processed-gene-0.60-mRNA-1_1	22.2179	MCA_03999_1	SSC1
genemark-flattened_line_102-processed-gene-0.161-mRNA-1_1	22.1347	MCA_01645_1	LSC1
genemark-flattened_line_180-processed-gene-0.5-mRNA-1_1	22.1087	MCA_01241_1	URA2
augustus_masked-flattened_line_88-processed-gene-0.130-mRNA-1_1	22.0947	MCA_04684_2	ACT1
augustus_masked-flattened_line_186-processed-gene-0.41-mRNA-1_1	22.0806	MCA_03323_1	RPN3
augustus_masked-flattened_line_229-processed-gene-0.23-mRNA-1_1	22.0278	MCA_02103_1	HSP60
genemark-flattened_line_158-processed-gene-0.80-mRNA-1_1	22.0272	MCA_03086_1	MRP49	mL61
genemark-flattened_line_38-processed-gene-1.41-mRNA-1_1	22.0059	MCA_01798_1	RPT1
genemark-flattened_line_40-processed-gene-1.29-mRNA-1_1	21.8599	MCA_05805_1	STI1
genemark-flattened_line_86-processed-gene-0.131-mRNA-1_1	21.8531	MCA_04624_1	EHD3	mS47
genemark-flattened_line_0-processed-gene-2.23-mRNA-1_1	21.8425	MCA_05122_1	RPN2
maker-flattened_line_38-augustus-gene-1.133-mRNA-1_1	21.8347	MCA_04872_1	ARC1
genemark-flattened_line_206-processed-gene-0.41-mRNA-1_1	21.7244	MCA_04871_1	DOM34
genemark-flattened_line_32-processed-gene-0.88-mRNA-1_1	21.7138	MCA_03948_2	PDA1
snap_masked-flattened_line_4-processed-gene-2.44-mRNA-1_1	21.6465	MCA_02976_1	TUB1
augustus_masked-flattened_line_54-processed-gene-0.162-mRNA-1_1	21.5451	MCA_02103_1	HSP60
augustus_masked-flattened_line_239-processed-gene-0.6-mRNA-1_1	21.5144	MCA_05686_1	MRPL33	uL30m
genemark-flattened_line_62-processed-gene-0.33-mRNA-1_1	21.4995	MCA_02220_1	ADH3
genemark-flattened_line_102-processed-gene-0.127-mRNA-1_1	21.4766	MCA_03144_1	SRV2
genemark-flattened_line_106-processed-gene-0.117-mRNA-1_1	21.4695	MCA_01651_1	HSP10
genemark-flattened_line_26-processed-gene-0.26-mRNA-1_1	21.4668	MCA_04277_1	MRPL10	uL15m
genemark-flattened_line_68-processed-gene-0.161-mRNA-1_1	21.4204	MCA_00718_1	MRPL27	mL41
genemark-flattened_line_166-processed-gene-0.80-mRNA-1_1	21.4125	MCA_00679_2	CCT2
genemark-flattened_line_2-processed-gene-5.114-mRNA-1_1	21.3685	MCA_02016_1	ICL1
genemark-flattened_line_72-processed-gene-0.142-mRNA-1_1	21.3125	MCA_00323_1	VMA2
genemark-flattened_line_26-processed-gene-1.57-mRNA-1_1	21.2387	MCA_04653_1	PFK2
genemark-flattened_line_74-processed-gene-0.147-mRNA-1_1	21.2363	MCA_01525_1	ACS2
genemark-flattened_line_42-processed-gene-0.120-mRNA-1_1	21.2098	MCA_02579_1	EGD2
genemark-flattened_line_10-processed-gene-2.41-mRNA-1_1	21.2008	MCA_06332_1	MRPL15	mL57
genemark-flattened_line_64-processed-gene-0.7-mRNA-1_1	21.1956	MCA_06069_1	RSM25	mS23
genemark-flattened_line_100-processed-gene-0.127-mRNA-1_1	21.1326	MCA_00555_1	TIF1
genemark-flattened_line_2-processed-gene-1.117-mRNA-1_1	21.12	MCA_04695_1	MRPL17	mL46
genemark-flattened_line_50-processed-gene-0.17-mRNA-1_1	21.0658	MCA_05007_1	MRP7	bL27m
maker-flattened_line_233-augustus-gene-0.17-mRNA-1_1	21.0443	MCA_04185_1	MHR1	mL67
genemark-flattened_line_8-processed-gene-0.78-mRNA-1_1	21.0082	MCA_01393_1	MRP20	uL23m
genemark-flattened_line_40-processed-gene-1.43-mRNA-1_1;genemark-flattened_line_84-processed-gene-0.56-mRNA-1_1	20.9867	MCA_02456_1;MCA_02456_1	RPT6/RPT6
genemark-flattened_line_66-processed-gene-0.38-mRNA-1_1;genemark-flattened_line_120-processed-gene-0.145-mRNA-1_1	20.9806	MCA_00548_1;MCA_00548_1	IMD4/IMD4
genemark-flattened_line_142-processed-gene-0.126-mRNA-1_1	20.9401	MCA_06495_2	PYC2
genemark-flattened_line_46-processed-gene-0.244-mRNA-1_1	20.9224	MCA_04845_1	MRPS9	uS9m
genemark-flattened_line_16-processed-gene-1.258-mRNA-1_1	20.8832	MCA_04234_1	CCT4
genemark-flattened_line_158-processed-gene-0.71-mRNA-1_1	20.8815	MCA_00494_1	RPT5
genemark-flattened_line_0-processed-gene-7.12-mRNA-1_1	20.879	MCA_01134_1	ACS2
genemark-flattened_line_72-processed-gene-0.146-mRNA-1_1	20.8612	MCA_01320_1	MRPL23	uL13m
snap_masked-flattened_line_38-processed-gene-0.58-mRNA-1_1	20.8485	MCA_00644_1	No homology
genemark-flattened_line_257-processed-gene-0.4-mRNA-1_1	20.8439	MCA_00869_1	ADE2
genemark-flattened_line_180-processed-gene-0.11-mRNA-1_1	20.7727	MCA_02338_1	MRPL19	uL11m
genemark-flattened_line_32-processed-gene-1.163-mRNA-1_1	20.7429	MCA_05149_1	MRPL8	uL17m
genemark-flattened_line_112-processed-gene-0.106-mRNA-1_1	20.7272	MCA_04696_1	RPN7
genemark-flattened_line_174-processed-gene-0.84-mRNA-1_1	20.6751	MCA_00345_1	TRX1
genemark-flattened_line_68-processed-gene-0.135-mRNA-1_1	20.6369	MCA_04478_1	IMG2	mL49
genemark-flattened_line_2-processed-gene-2.127-mRNA-1_1	20.6155	MCA_04937_1	RML2	uL2m
genemark-flattened_line_223-processed-gene-0.1-mRNA-1_1	20.4795	MCA_04480_1	MRPS16	bS16m
genemark-flattened_line_22-processed-gene-1.34-mRNA-1_1	20.4514	MCA_06411_1	MRPL1	uL1m
genemark-flattened_line_156-processed-gene-0.88-mRNA-1_1	20.4471	MCA_06126_1	RSM24	mS35
maker-flattened_line_150-snap-gene-0.108-mRNA-1_1	20.4321	MCA_05762_1	COF1
genemark-flattened_line_16-processed-gene-0.122-mRNA-1_1	20.3152	MCA_03643_1	NSR1
genemark-flattened_line_78-processed-gene-0.19-mRNA-1_1	20.3127	MCA_05369_1	TSA1
genemark-flattened_line_66-processed-gene-0.53-mRNA-1_1	20.2312	MCA_04907_1	TUB2
genemark-flattened_line_188-processed-gene-0.74-mRNA-1_1	20.1716	MCA_02555_1	MAP2
genemark-flattened_line_128-processed-gene-0.15-mRNA-1_1	19.9741	MCA_02884_1	RPN13
genemark-flattened_line_184-processed-gene-0.0-mRNA-1_1	19.9541	MCA_01589_1	MRPL3	mL44
a M. caputatus homolog
b Standard gene name of the best S. cerevisiae blast search result
c Nomenclature according to Ban et al. (2014), the standard S. cerevisiae gene
References:
Ban, N., Beckmann, R., Cate, J. H., Dinman, J. D., Dragon, F., Ellis, S. R., Lafontaine, D. L., Lindahl, L., Liljas, A., Lipton, J. M., McAlear, M. A., Moore, P. B., Noller, H. F., Ortega, J., Panse, V. G., Ramakrishnan, V., Spahn, C. M., Steitz, T. A., Tchorzewski, M., Tollervey, D., … Yusupov, M. (2014). A new system for naming ribosomal proteins. Current opinion in structural biology, 24, 165–…

### Sheet: Summary of identified ribosomal
S. cerevisiae gene	M. capitatus homolog	Percentile ranka	M. capitatus identified by LC-MS/MS	D. albidus identified by LC-MS/MS
SSU
eS1(RPS1A)	MCA_01008_1	99.6%	+	+
uS2(RPS0B)	MCA_01230_2	98.2%	+	++
uS3(RPS3)	MCA_02562_1	98.6%	+	+
uS4(RPS9B)	MCA_04176_2	98.9%	+	+
eS4(RPS4B)	MCA_02206_1	99.3%	+	+
uS5(RPS2)	MCA_03308_1	97.9%	+	+
eS6(RPS6A)	MCA_04495_2	98.6%	+	+
uS7(RPS5)	MCA_00201_1	99.4%	+	+
eS7(RPS7A)	MCA_01306_1	99.2%	+	+
uS8(RPS22A)	MCA_03940_1	97.7%	+	++
eS8(RPS8A)	MCA_01398_2	99.8%	+	++
uS9(RPS16A)	MCA_05705_1	98.7%	+	++
uS10(RPS20)	MCA_01202_1	99.3%	+	+
eS10(RPS10A)	MCA_05966_1	99.4%	+	+
uS11(RPS14A)	MCA_00131_1	98.2%	+	+
uS12(RPS23A)	MCA_05413_1	99.5%	+	+
eS12(RPS12)	MCA_02766_1	98.8%	+	+
uS13(RPS18A)	MCA_05084_1	98.6%	+	+
uS14(RPS29A)	MCA_04841_1	0.99	+	+
uS15(RPS13)	MCA_02501_1	98.1%	+	+
uS17(RPS11B)	MCA_00416_1	99.1%	+	+
eS17(RPS17B)	MCA_04087_2	98.9%	+	+
uS19(RPS15)	MCA_06278_1	99.1%	+	+
eS19(RPS19A)	MCA_01219_1	98.4%	+	+
eS21(RPS21B)	MCA_05893_1	99.3%	+	+
eS24(RPS24A)	MCA_05358_2	99.1%	+	+
eS25(RPS25A)	MCA_04241_1	99.9%	+	+
eS26(RPS26B)	MCA_01326_1	99.7%	+	++
eS27(RPS27B)	MCA_03036_2	99.1%	+	+
eS28(RPS28B)	MCA_05235_2	99.4%	+	NaN
eS30(RPS30A)	MCA_00916_2	99.5%	+	+
eS31(RPS31)	MCA_02339_1	99.8%	+	NaN
RACK1(ASC1)	MCA_05454_1	98.3%	+	+
LSU
uL1(RPL1B)	MCA_02280_1	0.99	+	+
uL2(RPL2A)	MCA_04189_2	98.5%	+	+
uL3(RPL3)	MCA_01757_1	0.98	+	+
uL4(RPL4A)	MCA_05038_1	97.8%	+	+
uL5(RPL11B)	MCA_04771_2	99.4%	+	+
uL6(RPL9B)	MCA_02948_1	98.3%	+	++
eL6(RPL6B)	MCA_04466_1	99.4%	+	+
eL8(RPL8A)	MCA_04121_1	97.9%	+	++
uL10(RPP0)	MCA_06362_1	98.3%	+	+
uL11(RPL12A)	MCA_00467_1	99.4%	+	+
uL13(RPL16A)	MCA_04680_1	98.8%	+	++
eL13(RPL13A)	MCA_00659_2	98.5%	+	+
uL14(RPL23A)	MCA_03616_1	98.4%	+	+
eL14(RPL14B)	MCA_01469_1	0.98	+	+
uL15(RPL28)	MCA_04868_1	99.5%	+	+
eL15(RPL15B)	MCA_02852_2	98.5%	+	+
uL16(RPL10)	MCA_02006_1	99.8%	+	+
uL18(RPL5)	MCA_03048_1	98.1%	+	+
eL18(RPL18A)	MCA_01222_1	99.1%	+	+
eL19(RPL19A)	MCA_01968_2	99.6%	+	+
eL20(RPL20B)	MCA_03445_2	99.1%	+	++
eL21(RPL21A)	MCA_04175_1	99.2%	+	NaN
uL22(RPL17B)	MCA_06292_1	98.8%	+	+
eL22(RPL22B)	MCA_06371_1	97.6%	+	+
uL23(RPL25)	MCA_02880_1	99.5%	+	+
uL24(RPL26A)	MCA_01052_2	99.3%	+	+
eL24(RPL24B)	MCA_02001_1	99.4%	+	+
eL27(RPL27B)	MCA_00582_2	98.4%	+	++
uL29(RPL35A)	MCA_04822_2	99.2%	+	+
eL29(RPL29)	MCA_04119_2	99.5%	+	+
uL30(RPL7B)	MCA_03802_2	98.7%	+	+
eL30(RPL30)	MCA_02002_2	98.6%	+	+
eL31(RPL31B)	MCA_01297_1	98.7%	+	+
eL32(RPL32)	MCA_00663_2	99.6%	+	+
eL33(RPL33B)	MCA_06099_1	99.7%	+	++
eL34(RPL34A)	MCA_04630_1	98.8%	+	+
eL36(RPL36B)	MCA_04438_1	0.99	+	+
eL37(RPL37A)	MCA_06417_1	99.2%	+	NaN
eL38(RPL38)	MCA_00371_1	98.5%	+	+
eL39(RPL39)	MCA_02232_2	99.8%	+	+
eL40(RPL40A)	MCA_00301_1	99.7%	+	NaN
eL41(RPL41A)	MCA_10722_1	1	NaN	NaN
eL42(RPL42B)	MCA_00507_2	99.3%	+	+
eL43(RPL43B)	MCA_00857_2	99.2%	+	+
P1/P2(RPP1A)	MCA_05704_1	98.2%	+	+
P1/P2(RPP1A)	MCA_04666_1	98.1%	+	NaN
P1/P2(RPP2B)	MCA_06279_2	99.9%	+	++
[+] protein with homology to S. cerevisiae was identified by LC-MS/MS
[++] two proteins with homology to the same S. cerevisiae protein were identified by LC-MS/MS
a this number represents percentile rank of genes sorted according to their RNA coverage
