## Supplementary_Table_5 for "Reduction of ribosomal expansion segments in yeast species of the *Magnusiomyces/Saprochaete* clade"

### Sheet: Ribosomal_Biogenesis_Factors
S. cerevisiae protein	S. cerevisiae gene name	S. cerevisiae size (AA)	M. capitatus homolog	M. capitatus size (AA)	M. ingens homolog	M. ingens size (AA)	G. candidum homolog	G. candidum size (AA)	D. albidus homolog	D. albidus size (AA)	Uniprot protein name	Comment
Acl4	ACL4	387	MCA_04678_1	389	MIA_04623_1	373	BN980_GECA04s02045g	348	genemark-flattened_line_10-processed-gene-2.44-mRNA-1_1	338	Assembly chaperone of RPL4
Drg1/Afg2	AFG2	780	MCA_00950_1	857	MIA_05827_1	816	BN980_GECA06s00736g	770	genemark-flattened_line_134-processed-gene-0.12-mRNA-1_1	756	ATPase family gene 2 protein
Alb1	ALB1	175	MCA_03886_1	188	MIA_02574_1	176	BN980_GECA01s01561g	176	snap_masked-flattened_line_24-processed-gene-1.125-mRNA-1_1	169	Ribosome biogenesis protein ALB1	SacCer has no homology to rest; identified based on the PFAM domain PF09135, HHpred search identified MCA_02502_1 as related protein to Alb1, MCA_03886_1 is according to HHPred related to Ecm1 pre-ribosomal factor
Arx1	ARX1	593	MCA_01820_1	598	MIA_02370_1	572	BN980_GECA07s00307g	487	genemark-flattened_line_48-processed-gene-0.49-mRNA-1_1	485	Probable metalloprotease ARX1
Bcp1	BCP1	283	MCA_03405_1	339	MIA_04245_1	322	BN980_GECA01s08744g	289	genemark-flattened_line_104-processed-gene-0.111-mRNA-1_1	285	Protein BCP1
Bfr2	BFR2	534	MCA_01800_1	555	MIA_02386_1	565	BN980_GECA04s02507g	481	genemark-flattened_line_10-processed-gene-0.105-mRNA-1_1	466	Protein BFR2
Bms1	BMS1	1183	MCA_02278_1	1188	MIA_03846_1	1175	BN980_GECA11s03519g	1160	maker-flattened_line_76-augustus-gene-0.66-mRNA-1_1	870	Ribosome biogenesis protein BMS1
Brx1	BRX1	291	MCA_05901_1	290	MIA_03378_1	297	BN980_GECA01s02309g	292	genemark-flattened_line_94-processed-gene-0.19-mRNA-1_1	289	Ribosome biogenesis protein BRX1
Bud20	BUD20	166	MCA_06312_1	151	MIA_06310_1	137	BN980_GECA12s01176g	156	genemark-flattened_line_148-processed-gene-0.33-mRNA-1_1	156	Bud site selection protein 20
Utp16/Bud21	BUD21	214	MCA_05992_1	264	MIA_04517_1	241	not found		not found		Bud site selection protein 21	No homology with SacCer; contains the same PF domain
Bud22	BUD22	519	MCA_03117_1	666	MIA_01327_1	574	BN980_GECA03s03508g	482	genemark-flattened_line_132-processed-gene-0.112-mRNA-1_1	468	Bud site selection protein 22
Bud23	BUD23	275	MCA_01879_1	264	MIA_04321_1	269	BN980_GECA03s05543g	262	genemark-flattened_line_26-processed-gene-1.38-mRNA-1_1	262	18S rRNA (guanine(1575)-N(7))-methyltransferase
Cbf5	CBF5	483	MCA_02314_1	507	MIA_00843_1	492	BN980_GECA32s01022g	483	genemark-flattened_line_18-processed-gene-1.27-mRNA-1_1	852	H/ACA ribonucleoprotein complex subunit CBF5
Cgr1	CGR1	120	MCA_04769_1	199	MIA_05236_1	132	BN980_GECA05s02683g	124	genemark-flattened_line_86-processed-gene-0.149-mRNA-1_1	149	rRNA-processing protein CGR1	MagCap and MagIng no homology with SacCer; based on PFAM domain and homology to GeoCan
Cic1/Nsa3	CIC1	376	MCA_02982_1	534	MIA_02545_1	517	BN980_GECA03s04993g	460	snap_masked-flattened_line_126-processed-gene-0.94-mRNA-1_1	427	Proteasome-interacting protein CIC1
Cka1	CKA1	372	MCA_04560_1	417	MIA_06063_1	384	BN980_GECA03s02683g	331	genemark-flattened_line_104-processed-gene-0.125-mRNA-1_1	332	Casein kinase II subunit alpha
Cka2	CKA2	339	MCA_00483_1	325	MIA_05916_1	336	BN980_GECA21s01330g	327	genemark-flattened_line_12-processed-gene-0.91-mRNA-1_1	333	Casein kinase II subunit alpha'
Ckb1	CKB1	278	MCA_01133_1	290	MIA_04288_1	300	BN980_GECA24s00439g	293	genemark-flattened_line_24-processed-gene-0.3-mRNA-1_1	268	Casein kinase II subunit beta
Ckb2	CKB2	258	MCA_06048_1	322	MIA_00147_1	231	BN980_GECA25s01077g	225	genemark-flattened_line_118-processed-gene-0.105-mRNA-1_1	227	Casein kinase II subunit beta'
Cms1	CMS1	291	MCA_06318_1	345	MIA_04503_1	312	BN980_GECA01s01550g	292	genemark-flattened_line_24-processed-gene-1.228-mRNA-1_1	266	Protein CMS1	GeoCan and MagIng no homology to SacCer, found based on homology to MagCap
Crm1	CRM1	1084	MCA_05070_1	1081	MIA_05421_1	1080	BN980_GECA04s05752g	1080	genemark-flattened_line_46-processed-gene-0.224-mRNA-1_1	1080	Exportin-1	GeoCan has two paralogs
Dbp2	DBP2	546	MCA_01171_1	552	MIA_02942_1	552	BN980_GECA14s00692g	552	genemark-flattened_line_30-processed-gene-1.110-mRNA-1_1	571	ATP-dependent RNA helicase DBP2
Dbp3	DBP3	523	MCA_02735_1	542	MIA_04581_1	531	BN980_GECA06s04586g	532	genemark-flattened_line_142-processed-gene-0.96-mRNA-1_1	533	ATP-dependent RNA helicase DBP3
Dbp6	DBP6	629	MCA_05066_1	775	MIA_04785_1	774	BN980_GECA06s03596g	634	genemark-flattened_line_200-processed-gene-0.32-mRNA-1_1	621	ATP-dependent RNA helicase DBP6
Dbp7	DBP7	742	MCA_04351_1	822	MIA_01212_1	820	BN980_GECA23s01286g	760	genemark-flattened_line_82-processed-gene-0.195-mRNA-1_1	759	ATP-dependent RNA helicase DBP7
Dbp8	DBP8	431	MCA_01763_1	452	MIA_04587_1	445	BN980_GECA10s03409g	444	genemark-flattened_line_90-processed-gene-0.19-mRNA-1_1	438	ATP-dependent RNA helicase DBP8
Dbp9	DBP9	594	MCA_01584_1	723	MIA_03098_1	706	BN980_GECA07s02716g	615	genemark-flattened_line_10-processed-gene-2.51-mRNA-1_1	602	ATP-dependent RNA helicase DBP9
Dbp10	DBP10	995	MCA_05154_1	1027	MIA_03811_1	962	BN980_GECA11s03585g	969	genemark-flattened_line_76-processed-gene-0.173-mRNA-1_1	968	ATP-dependent RNA helicase DBP10
Dhr2	DHR2	735	MCA_04828_1	898	MIA_03686_1	815	BN980_GECA05s00373g	844	genemark-flattened_line_52-processed-gene-0.187-mRNA-1_1	869	Probable ATP-dependent RNA helicase DHR2
Dim1	DIM1	318	MCA_00100_1	330	MIA_04158_1	338	BN980_GECA11s00516g	327	genemark-flattened_line_2-processed-gene-6.165-mRNA-1_1	326	Dimethyladenosine transferase
Utp12/Dip2	DIP2	943	MCA_05731_1	1052	MIA_06029_1	985	BN980_GECA04s02991g	954	genemark-flattened_line_10-processed-gene-0.114-mRNA-1_1	935	U3 small nucleolar RNA-associated protein 12
Drs1	DRS1	752	MCA_02296_1	824	MIA_00839_1	805	BN980_GECA03s02705g	746	genemark-flattened_line_104-processed-gene-0.103-mRNA-1_1	739	ATP-dependent RNA helicase DRS1
Ebp2	EBP2	427	MCA_00425_1	398	MIA_00324_1	409	BN980_GECA07s02408g	390	genemark-flattened_line_64-processed-gene-0.54-mRNA-1_1	396	rRNA-processing protein EBP2
Dhr1/Ecm16	ECM16	1267	MCA_00243_1	1344	MIA_05751_1	1282	BN980_GECA07s03541g	1286	genemark-flattened_line_40-processed-gene-1.7-mRNA-1_1	1277	Probable ATP-dependent RNA helicase DHR1
Efg1	EFG1	233	MCA_03069_1	385	MIA_02792_1	338	BN980_GECA01s10955g	265	genemark-flattened_line_130-processed-gene-0.26-mRNA-1_1	221	rRNA-processing protein EFG1
Emg1/Nep1	EMG1	252	MCA_05157_1	264	MIA_04808_1	264	BN980_GECA10s03695g	254	genemark-flattened_line_291-processed-gene-0.2-mRNA-1_1	252	Ribosomal RNA small subunit methyltransferase NEP1
Enp1/Meg1	ENP1	483	MCA_02495_1	474	MIA_00279_1	460	BN980_GECA01s05026g	465	genemark-flattened_line_164-processed-gene-0.95-mRNA-1_1	443	Essential nuclear protein 1
Enp2	ENP2	707	MCA_01825_1	735	MIA_02365_1	711	BN980_GECA04s04355g	712	genemark-flattened_line_18-processed-gene-1.37-mRNA-1_1	655	Ribosome biogenesis protein ENP2
Erb1	ERB1	807	MCA_06169_1	878	MIA_05783_1	875	BN980_GECA03s03673g	837	genemark-flattened_line_132-processed-gene-0.141-mRNA-1_1	812	Ribosome biogenesis protein ERB1
Esf1	ESF1	628	MCA_05674_1	660	MIA_03329_1	662	BN980_GECA10s01506g	709	genemark-flattened_line_66-processed-gene-0.51-mRNA-1_1	656	Pre-rRNA-processing protein ESF1
Esf2/Abt1	ESF2	316	MCA_05590_1	391	MIA_02956_1	386	BN980_GECA11s00065g	352	genemark-flattened_line_0-processed-gene-4.100-mRNA-1_1	335	Pre-rRNA-processing protein ESF2
Faf1	FAF1	346	MCA_00461_1	437	MIA_00651_1	429	BN980_GECA02s04652g	294	genemark-flattened_line_0-processed-gene-3.35-mRNA-1_1	288	Protein FAF1	MagCap no homology with SacCer
Fal1	FAL1	399	MCA_00375_1	398	MIA_05512_1	389	BN980_GECA06s03629g	397	genemark-flattened_line_200-processed-gene-0.38-mRNA-1_1	396	ATP-dependent RNA helicase FAL1
Utp24/Fcf1	FCF1	189	MCA_01176_1	189	MIA_04211_1	181	not found		genemark-flattened_line_70-processed-gene-0.64-mRNA-1_1	189	rRNA-processing protein FCF1
Fcf2	FCF2	217	MCA_00780_1	286	MIA_01011_1	246	BN980_GECA05s01836g	239	genemark-flattened_line_272-processed-gene-0.26-mRNA-1_1	240	rRNA-processing protein FCF2
Fpr3/4	FPR3	411/392	MCA_04465_1	413	MIA_01170_1	349	BN980_GECA11s02386g	390	genemark-flattened_line_96-processed-gene-0.144-mRNA-1_1	377	FK506-binding nuclear proteins
Fyv7	FYV7	151	MCA_00108_1	185	MIA_04167_1	146	BN980_GECA05s03827g	212	genemark-flattened_line_42-processed-gene-0.113-mRNA-1_1	184	rRNA-processing protein FYV7	MagIng and GeoCan no homology to SacCer
Gar1	GAR1	205	MCA_06498_1	214	MIA_02269_1	213	BN980_GECA04s07105g	214	genemark-flattened_line_2-processed-gene-1.107-mRNA-1_1	215	H/ACA ribonucleoprotein complex subunit GAR1
Has1	HAS1	505	MCA_04963_1	712	MIA_03751_1	608	BN980_GECA03s03618g	604	genemark-flattened_line_132-processed-gene-0.118-mRNA-1_1	576	ATP-dependent RNA helicase HAS1
Dbp4/Hca4/ Ecm24	HCA4	770	MCA_03352_1	839	MIA_01625_1	780	BN980_GECA11s03893g	759	genemark-flattened_line_94-processed-gene-0.32-mRNA-1_1	784	ATP-dependent RNA helicase HCA4
Hrr25	HRR25	494	MCA_02328_1	399	MIA_01137_1	518	BN980_GECA02s05576g	473	genemark-flattened_line_26-processed-gene-1.53-mRNA-1_1	405	Casein kinase I homolog HRR25
Imp3	IMP3	183	MCA_03065_1	184	MIA_05425_1	185	BN980_GECA07s04146g	182	genemark-flattened_line_16-processed-gene-0.126-mRNA-1_1	189	U3 small nucleolar ribonucleoprotein protein IMP3
Imp4	IMP4	290	MCA_01148_1	291	MIA_02149_1	308	BN980_GECA02s06489g	283	genemark-flattened_line_26-processed-gene-0.25-mRNA-1_1	283	U3 small nucleolar ribonucleoprotein protein IMP4
Ipi1	IPI1	334	MCA_04774_1	417	MIA_00474_1	439	BN980_GECA09s03464g	360	genemark-flattened_line_295-processed-gene-0.7-mRNA-1_1	328	Pre-rRNA-processing protein IPI1
Ipi3	IPI3	555	MCA_01347_1	635	MIA_06162_1	492	BN980_GECA06s01451g	472	augustus_masked-flattened_line_44-processed-gene-0.88-mRNA-1_1	469	Pre-rRNA-processing protein IPI3
Jjj1	JJJ1	590	MCA_01540_1	666	MIA_04456_1	637	BN980_GECA05s07105g	413	genemark-flattened_line_34-processed-gene-1.134-mRNA-1_1	582	J protein JJJ1
Kre33	KRE33	1056	MCA_00633_1	1049	MIA_01388_1	1053	BN980_GECA12s00824g	1055	genemark-flattened_line_68-processed-gene-0.157-mRNA-1_1	1036	RNA cytidine acetyltransferase
Kri1	KRI1	591	MCA_02380_1	565	MIA_00874_1	589	BN980_GECA08s00626g	562	genemark-flattened_line_108-processed-gene-0.42-mRNA-1_1	546	Protein KRI1
Krr1	KRR1	316	MCA_03811_1	357	MIA_05267_1	321	BN980_GECA21s00483g	340	genemark-flattened_line_12-processed-gene-1.51-mRNA-1_1	325	KRR1 small subunit processome component
Lcp5	LCP5	357	MCA_05644_1	343	MIA_00019_1	321	BN980_GECA07s03453g	344	snap_masked-flattened_line_40-processed-gene-1.72-mRNA-1_1	326	U3 small nucleolar ribonucleoprotein protein LCP5
Loc1	LOC1	204	MCA_02375_1	210	MIA_01836_1	197	BN980_GECA02s06368g	188	genemark-flattened_line_26-processed-gene-0.10-mRNA-1_1	187	60S ribosomal subunit assembly/export protein LOC1	GeoCan no homology to SacCer
Lsg1/Kre3	LSG1	640	MCA_03855_1	847	MIA_00769_1	786	BN980_GECA06s02144g	716	genemark-flattened_line_68-processed-gene-0.173-mRNA-1_1	707	Large subunit GTPase 1
Ltv1/Ykl2	LTV1	463	MCA_00011_1	501	MIA_04081_1	530	BN980_GECA04s02496g	425	genemark-flattened_line_10-processed-gene-0.106-mRNA-1_1	354	Protein LTV1
Mak5	MAK5	773	MCA_03211_1	895	MIA_00851_1	799	BN980_GECA06s02353g	783	genemark-flattened_line_38-processed-gene-1.7-mRNA-1_1	753	ATP-dependent RNA helicase MAK5
Mak11	MAK11	414	MCA_05333_1	454	MIA_02220_1	472	BN980_GECA27s00098g	428	genemark-flattened_line_70-processed-gene-0.53-mRNA-1_1	440	Protein MAK11
Mak16	MAK16	306	MCA_03112_1	342	MIA_03072_1	328	BN980_GECA22s00219g	325	genemark-flattened_line_114-processed-gene-0.152-mRNA-1_1	321	Protein MAK16
Noc1/Mak21	MAK21	1025	MCA_05006_1	1011	MIA_00287_1	1049	BN980_GECA03s07699g	1133	genemark-flattened_line_16-processed-gene-0.117-mRNA-1_1	1143	Ribosome biogenesis protein MAK21
Rea1/Mdn1	MDN1	4910	MCA_02096_1	4962	MIA_05518_1	4948	BN980_GECA18s02100g	4940	genemark-flattened_line_0-processed-gene-1.2-mRNA-1_1	4915	Midasin
Mex67	MEX67	599	MCA_00521_1	564	MIA_01081_1	574	BN980_GECA11s00296g	544	genemark-flattened_line_245-processed-gene-0.10-mRNA-1_1	548	mRNA export factor MEX67
Mpp10	MPP10	593	MCA_01605_1	684	MIA_02407_1	676	BN980_GECA20s01693g	617	genemark-flattened_line_62-processed-gene-0.34-mRNA-1_1	615	U3 small nucleolar RNA-associated protein MPP10
Mrd1	MRD1	887	MCA_04141_1	1238	MIA_02847_1	1226	BN980_GECA15s02177g	822	augustus_masked-flattened_line_36-processed-gene-0.68-mRNA-1_1	1186	Multiple RNA-binding domain-containing protein 1	Probably incorrect annotation of 5’
Mrt4	MRT4	236	MCA_05659_1	254	MIA_04360_1	238	BN980_GECA11s00384g	234	genemark-flattened_line_245-processed-gene-0.7-mRNA-1_1	240	Ribosome assembly factor MRT4
Mtr2	MTR2	184	MCA_00661_1	166	MIA_01407_1	160	BN980_GECA02s08474g	146	genemark-flattened_line_46-processed-gene-0.241-mRNA-1_1	145	mRNA transport regulator MTR2	SacCer has no homology to rest
Mtr4/Dob1	MTR4	1073	MCA_01250_1	1085	MIA_01766_1	1062	BN980_GECA03s06247g	1056	genemark-flattened_line_132-processed-gene-0.102-mRNA-1_1	1065	ATP-dependent RNA helicase DOB1
t-Utp17/Nan1	NAN1	896	MCA_05907_1	850	MIA_05035_1	825	BN980_GECA05s07017g	799	genemark-flattened_line_2-processed-gene-5.132-mRNA-1_1	789	NET1-associated nuclear protein 1
Ngl2	NGL2	515	MCA_02929_1	506	MIA_01482_1	426	BN980_GECA01s08727g	432	augustus_masked-flattened_line_104-processed-gene-0.39-mRNA-1_1	419	RNA exonuclease NGL2
Nhp2	NHP2	156	MCA_01702_1	159	MIA_05897_1	162	BN980_GECA16s02166g	159	genemark-flattened_line_2-processed-gene-1.120-mRNA-1_1	156	H/ACA ribonucleoprotein complex subunit NHP2
Nip7	NIP7	181	MCA_00229_1	181	MIA_01277_1	181	BN980_GECA13s02100g	181	genemark-flattened_line_28-processed-gene-0.104-mRNA-1_1	183	60S ribosome subunit biogenesis protein NIP7
Nmd3/Src5	NMD3	518	MCA_04530_1	514	MIA_05285_1	520	BN980_GECA13s01781g	525	genemark-flattened_line_4-processed-gene-2.85-mRNA-1_1	522	60S ribosomal export protein NMD3
Nob1	NOB1	459	MCA_02417_1	616	MIA_01547_1	596	BN980_GECA32s00681g	535	genemark-flattened_line_136-processed-gene-0.23-mRNA-1_1	529	20S-pre-rRNA D-site endonuclease NOB1
Noc2/Rix3	NOC2	710	MCA_00139_1	733	MIA_05738_1	744	BN980_GECA26s00472g	714	genemark-flattened_line_8-processed-gene-0.72-mRNA-1_1	670	Nucleolar complex protein 2
Noc3	NOC3	663	MCA_02610_1	733	MIA_04428_1	700	BN980_GECA22s00560g	681	genemark-flattened_line_114-processed-gene-0.111-mRNA-1_1	681	Nucleolar complex-associated protein 3
Noc4/Utp19	NOC4	552	MCA_04188_1	623	MIA_02396_1	590	BN980_GECA05s01770g	554	genemark-flattened_line_231-processed-gene-0.11-mRNA-1_1	539	Nucleolar complex protein 4
Nog1	NOG1	647	MCA_06324_1	642	MIA_03319_1	645	BN980_GECA07s02254g	641	genemark-flattened_line_6-processed-gene-1.60-mRNA-1_1	644	Nucleolar GTP-binding protein 1
Nog2/Nug2	NOG2	486	MCA_00427_1	549	MIA_00399_1	539	BN980_GECA19s01946g	521	genemark-flattened_line_170-processed-gene-0.53-mRNA-1_1	509	Nucleolar GTP-binding protein 2
Nop1/Lot3	NOP1	327	MCA_06293_1	317	MIA_06301_1	312	BN980_GECA16s02012g	320	genemark-flattened_line_40-processed-gene-1.14-mRNA-1_1	319	rRNA 2'-O-methyltransferase fibrillarin
Nop2/Yna1	NOP2	618	MCA_04619_1	692	MIA_01937_1	719	BN980_GECA01s03079g	650	genemark-flattened_line_34-processed-gene-1.149-mRNA-1_1	757	25S rRNA (cytosine(2870)-C(5))-methyltransferase
Nop4	NOP4	685	MCA_03686_1	656	MIA_02054_1	640	BN980_GECA17s01297g	692	maker-flattened_line_76-snap-gene-0.78-mRNA-1_1	1500	Nucleolar protein 4
Nop6	NOP6	225	MCA_06178_1	312	MIA_06407_1	259	BN980_GECA20s00417g	250	genemark-flattened_line_58-processed-gene-0.196-mRNA-1_1	313	Nucleolar protein 6
Nop7	NOP7	605	MCA_01433_1	643	MIA_02851_1	640	BN980_GECA09s02991g	610	genemark-flattened_line_54-processed-gene-0.67-mRNA-1_1	556	Pescadillo homolog
Nop8	NOP8	484	MCA_02385_1	483	MIA_03162_1	470	BN980_GECA19s01649g	497	genemark-flattened_line_118-processed-gene-0.101-mRNA-1_1	463	60S ribosome subunit biogenesis protein NOP8
Nop9	NOP9	666	MCA_01791_1	848	MIA_02405_1	767	BN980_GECA15s01583g	719	genemark-flattened_line_34-processed-gene-1.160-mRNA-1_1	632	Nucleolar protein 9
Nop10	NOP10	58	MCA_04968_1	75	MIA_03756_1	61	BN980_GECA18s01627g	64	genemark-flattened_line_0-processed-gene-1.10-mRNA-1_1	64	H/ACA ribonucleoprotein complex subunit NOP10
Nop12	NOP12	459	MCA_06276_1	437	MIA_06399_1	439	BN980_GECA20s00285g	419	genemark-flattened_line_58-processed-gene-0.199-mRNA-1_1	461	Nucleolar protein 12
Utp2/Nop14	NOP14	810	MCA_02728_1	937	MIA_00897_1	897	BN980_GECA10s01610g	793	genemark-flattened_line_156-processed-gene-0.107-mRNA-1_1	876	Nucleolar complex protein 14
Nop15	NOP15	220	MCA_05251_1	374	MIA_04872_1	380	BN980_GECA16s00032g	336	genemark-flattened_line_0-processed-gene-7.13-mRNA-1_1	324	Ribosome biogenesis protein 15
Nop16	NOP16	231	MCA_02205_1	232	MIA_04009_1	244	BN980_GECA01s09404g	237	genemark-flattened_line_56-processed-gene-0.52-mRNA-1_1	222	Nucleolar protein 16
Nop19/Dhi1	NOP19	196	not found		not found		not found		not found		Nucleolar protein 19
Nop53	NOP53	455	MCA_01531_1	494	MIA_05205_1	517	BN980_GECA18s02232g	430	genemark-flattened_line_0-processed-gene-1.19-mRNA-1_1	420	Ribosome biogenesis protein NOP53
Nop56/Ski1	NOP56	504	MCA_00271_1	526	MIA_05132_1	503	BN980_GECA17s00725g	501	genemark-flattened_line_102-processed-gene-0.170-mRNA-1_1	513	Nucleolar protein 56
Nop58/Nop5	NOP58	511	MCA_00252_1	533	MIA_05004_1	533	BN980_GECA05s01198g	518	genemark-flattened_line_138-processed-gene-0.0-mRNA-1_1	520	Nucleolar protein 58
Nsa1	NSA1	463	MCA_04874_1	585	MIA_03420_1	528	BN980_GECA14s02320g	434	augustus_masked-flattened_line_192-processed-gene-0.18-mRNA-1_1	372	Ribosome biogenesis protein NSA1
Nsa2	NSA2	261	MCA_05645_1	263	MIA_00020_1	286	BN980_GECA25s00307g	261	genemark-flattened_line_166-processed-gene-0.85-mRNA-1_1	260	Ribosome biogenesis protein NSA2
Nsr1/She5	NSR1	414	MCA_03643_1	496	MIA_01921_1	388	BN980_GECA11s03816g	411	genemark-flattened_line_94-processed-gene-0.8-mRNA-1_1	435	Nuclear localization sequence-binding protein
Nug1	NUG1	520	MCA_03108_1	521	MIA_03076_1	518	BN980_GECA16s01352g	519	genemark-flattened_line_84-processed-gene-0.1-mRNA-1_1	506	Nuclear GTP-binding protein NUG1
Pno1/Dim2	PNO1	274	MCA_02191_1	276	MIA_03997_1	283	BN980_GECA10s00648g	258	genemark-flattened_line_182-processed-gene-0.16-mRNA-1_1	253	Pre-rRNA-processing protein PNO1
Pol5	POL5	1022	MCA_05100_1	1216	MIA_04753_1	1157	BN980_GECA15s02166g	1040	genemark-flattened_line_36-processed-gene-0.31-mRNA-1_1	944	rDNA transcriptional regulator POL5
Pom33	POM33	279	MCA_05347_1	265	MIA_02482_1	282	BN980_GECA07s04905g	255	genemark-flattened_line_40-processed-gene-1.32-mRNA-1_1	780	Pore membrane protein of 33 kDa
Prp43/JA1	PRP43	767	MCA_05988_1	745	MIA_01237_1	757	BN980_GECA20s01264g	759	genemark-flattened_line_152-processed-gene-0.101-mRNA-1_1	745	Pre-mRNA-splicing factor ATP-dependent RNA helicase PRP43
Puf6	PUF6	656	MCA_04406_1	695	MIA_00680_1	657	BN980_GECA03s02441g	631	genemark-flattened_line_60-processed-gene-0.171-mRNA-1_1	617	Pumilio homology domain family member 6
Pwp1	PWP1	576	MCA_00985_1	539	MIA_05202_1	558	BN980_GECA09s02276g	544	genemark-flattened_line_82-processed-gene-0.175-mRNA-1_1	554	Periodic tryptophan protein 1
Utp1/Pwp2	PWP2	923	MCA_04077_1	931	MIA_03474_1	932	BN980_GECA07s03827g	919	genemark-flattened_line_2-processed-gene-4.17-mRNA-1_1	1184	Periodic tryptophan protein 2
Gno1/Pxr1	PXR1	271	MCA_01830_1	302	MIA_03487_1	269	BN980_GECA02s07512g	287	genemark-flattened_line_58-processed-gene-0.170-mRNA-1_1	299	Protein PXR1
Rai1	RAI1	387	MCA_03646_1	406	MIA_03483_1	413	BN980_GECA10s03013g	405	genemark-flattened_line_162-processed-gene-0.98-mRNA-1_1	371	Decapping nuclease RAI1
Rat1/Xrn2	RAT1	1006	MCA_00097_1	1124	MIA_04154_1	1171	BN980_GECA01s11043g	1017	maker-flattened_line_162-augustus-gene-0.43-mRNA-1_1	1312	5'-3' exoribonuclease 2
Rcl1	RCL1	367	MCA_02836_1	390	MIA_01748_1	397	BN980_GECA25s00076g	366	genemark-flattened_line_112-processed-gene-0.130-mRNA-1_1	364	RNA 3'-terminal phosphate cyclase-like protein
Rei1/Reh1	REI1/REH1	432/393	MCA_04842_1	453	MIA_04849_1	433	BN980_GECA02s08392g	468	genemark-flattened_line_46-processed-gene-0.206-mRNA-1_1	423	Cytoplasmic 60S subunit biogenesis factor REH1; similar to Rei1p and shares partially redundant function in cytoplasmic 60S subunit maturation
Rex2	REX2	269	MCA_06365_1	224	MIA_00832_1	193	BN980_GECA17s01209g	216	maker-flattened_line_76-augustus-gene-0.73-mRNA-1_1	239	Oligoribonuclease, mitochondrial	best score for MagIng
Rex4	REX4	289	not found		not found		BN980_GECA23s00527g	292	genemark-flattened_line_14-processed-gene-0.119-mRNA-1_1	286	RNA exonuclease 4
Efl1/Ria1	RIA1	1110	MCA_02859_1	1108	MIA_01224_1	1049	BN980_GECA13s00989g	1028	maker-flattened_line_4-augustus-gene-0.130-mRNA-1_1	1025	Ribosome assembly protein 1
Rio1	RIO1	484	MCA_01209_1	605	MIA_00513_1	664	BN980_GECA06s02738g	611	genemark-flattened_line_10-processed-gene-2.18-mRNA-1_1	628	Serine/threonine-protein kinase RIO1
Rio2	RIO2	425	MCA_03156_1	429	MIA_04383_1	390	BN980_GECA11s00417g	408	genemark-flattened_line_2-processed-gene-6.170-mRNA-1_1	398	Serine/threonine-protein kinase RIO2
Ipi2/Rix1	RIX1	763	MCA_00785_1	825	MIA_01016_1	904	BN980_GECA05s02628g	725	augustus_masked-flattened_line_42-processed-gene-1.71-mRNA-1_1	693	Pre-rRNA-processing protein RIX1	MagCap and MagIng no homology with SacCer; found based on homology to GeoCan and presence of domain PF08167
Rix7	RIX7	837	MCA_03077_1	852	MIA_04828_1	834	BN980_GECA02s08315g	852	genemark-flattened_line_46-processed-gene-0.209-mRNA-1_1	861	Ribosome biogenesis ATPase RIX7
Rlp7	RLP7	322	MCA_02803_1	270	MIA_00992_1	264	BN980_GECA01s03123g	251	genemark-flattened_line_34-processed-gene-1.147-mRNA-1_1	249	Ribosome biogenesis protein RLP7; homology with uL30
Rlp24	RLP24	199	MCA_04288_1	200	MIA_01577_1	195	BN980_GECA01s00274g	190	genemark-flattened_line_90-processed-gene-0.16-mRNA-1_1	190	Ribosome biogenesis protein RLP24
Rex1/Rnh70	RNH70	553	MCA_02440_1	964	MIA_03029_1	744	BN980_GECA01s02243g	619	genemark-flattened_line_34-processed-gene-1.144-mRNA-1_1	612	RNA exonuclease 1
Rnt1	RNT1	471	MCA_03917_1	680	MIA_01269_1	664	BN980_GECA17s02298g	581	genemark-flattened_line_72-processed-gene-0.174-mRNA-1_1	566	Ribonuclease 3
Rok1	ROK1	564	MCA_06331_1	574	MIA_03314_1	562	BN980_GECA04s02078g	563	genemark-flattened_line_10-processed-gene-2.22-mRNA-1_1	545	ATP-dependent RNA helicase ROK1
Rpf1	RPF1	295	MCA_05623_1	303	MIA_04903_1	296	BN980_GECA05s04377g	296	genemark-flattened_line_112-processed-gene-0.116-mRNA-1_1	296	Ribosome production factor 1
Rpf2	RPF2	344	MCA_05830_1	352	MIA_05042_1	330	BN980_GECA02s02760g	328	genemark-flattened_line_2-processed-gene-3.89-mRNA-1_1	325	Ribosome biogenesis protein RPF2
Rrb1	RRB1	511	MCA_06456_1	519	MIA_02179_1	528	BN980_GECA03s04190g	515	genemark-flattened_line_38-processed-gene-0.18-mRNA-1_1	513	Ribosome assembly protein RRB1
Rrp1	RRP1	278	MCA_02817_1	380	MIA_01789_1	377	BN980_GECA09s00967g	280	genemark-flattened_line_0-processed-gene-7.47-mRNA-1_1	276	Ribosomal RNA-processing protein 1
Rrp3	RRP3	501	MCA_00729_1	504	MIA_00202_1	511	BN980_GECA05s03750g	507	genemark-flattened_line_42-processed-gene-0.116-mRNA-1_1	590	ATP-dependent rRNA helicase RRP3
Rrp5	RRP5	1729	MCA_05032_1	1895	MIA_05434_1	1929	BN980_GECA01s11439g	1758	genemark-flattened_line_278-processed-gene-0.13-mRNA-1_1	1685	rRNA biogenesis protein RRP5
Rrp7	RRP7	297	MCA_05041_1	275	MIA_04837_1	258	BN980_GECA15s01968g	285	genemark-flattened_line_6-processed-gene-0.88-mRNA-1_1	260	Ribosomal RNA-processing protein 7
Rrp8	RRP8	392	MCA_03497_1	457	MIA_02873_1	439	BN980_GECA01s08172g	430	genemark-flattened_line_22-processed-gene-1.42-mRNA-1_1	422	25S rRNA (adenine(645)-N(1))-methyltransferase
Rrp9	RRP9	573	MCA_06435_1	566	MIA_03340_1	565	BN980_GECA12s00263g	543	genemark-flattened_line_36-processed-gene-1.116-mRNA-1_1	501	Ribosomal RNA-processing protein 9
Rrp12	RRP12	1228	MCA_05093_1	1249	MIA_03815_1	1227	BN980_GECA05s06093g	1278	genemark-flattened_line_223-processed-gene-0.2-mRNA-1_1	1253	Ribosomal RNA-processing protein 12
Rrp14	RRP14	434	MCA_05615_1	399	MIA_00860_1	494	BN980_GECA05s04850g	394	genemark-flattened_line_18-processed-gene-1.12-mRNA-1_1	344	Ribosomal RNA-processing protein 14
Rrp15	RRP15	250	MCA_03166_1	284	MIA_04975_1	223	BN980_GECA09s04025g	211	genemark-flattened_line_120-processed-gene-0.106-mRNA-1_1	221	Ribosomal RNA-processing protein 15
Rrp17	RRP17	235	MCA_02287_1	312	MIA_03860_1	301	BN980_GECA12s03849g	278	augustus_masked-flattened_line_22-processed-gene-1.101-mRNA-1_1	231	Ribosomal RNA-processing protein 17
Rrp36	RRP36	300	MCA_06181_1	327	MIA_05680_1	308	BN980_GECA09s02595g	248	genemark-flattened_line_14-processed-gene-1.40-mRNA-1_1	229	rRNA biogenesis protein RRP36
Rrs1	RRS1	203	MCA_05303_1	204	MIA_04577_1	204	BN980_GECA01s07809g	208	genemark-flattened_line_6-processed-gene-0.116-mRNA-1_1	209	Regulator of ribosome biosynthesis
Rrt14	RRT14	206	MCA_05979_1	172	MIA_01245_1	154	BN980_GECA10s03673g	176	augustus_masked-flattened_line_90-processed-gene-0.88-mRNA-1_1	153	Regulator of rDNA transcription protein 14	SacCer has no homology to the rest; found based on the presence of PF17075 domain
Rsa3	RSA3	220	MCA_05313_1	192	MIA_00246_1	196	BN980_GECA13s03585g	160	genemark-flattened_line_0-processed-gene-4.126-mRNA-1_1	150	Ribosome assembly protein 3
Rsa4	RSA4	515	MCA_01057_1	534	MIA_03143_1	517	BN980_GECA12s01143g	515	genemark-flattened_line_148-processed-gene-0.11-mRNA-1_1	515	Ribosome assembly protein 4
Utp3/Sas10	SAS10	610	MCA_05546_1	634	MIA_02743_1	641	BN980_GECA06s03772g	586	genemark-flattened_line_200-processed-gene-0.25-mRNA-1_1	591	Something about silencing protein 10
Sda1	SDA1	767	MCA_02395_1	741	MIA_01715_1	748	BN980_GECA18s00604g	707	genemark-flattened_line_217-processed-gene-0.11-mRNA-1_1	694	Protein SDA1
Sdo1	SDO1	250	MCA_05680_1	259	MIA_06257_1	256	BN980_GECA16s00582g	253	genemark-flattened_line_146-processed-gene-0.82-mRNA-1_1	252	Ribosome maturation protein SDO1
Sen1/Cik3/ Nrd2	SEN1	2231	MCA_03390_1	2189	MIA_03901_1	2098	BN980_GECA06s00615g	2191	genemark-flattened_line_134-processed-gene-0.10-mRNA-1_1	2097	Helicase SEN1
Sgd1	SGD1	899	MCA_00045_1	1231	MIA_04050_1	1253	BN980_GECA09s01132g	1193	genemark-flattened_line_14-processed-gene-1.67-mRNA-1_1	1140	Suppressor of glycerol defect protein 1
Slx9	SLX9	210	not found		not found		BN980_GECA03s07182g	234	not found		Ribosome biogenesis protein SLX9	No homology with SacCer, GeoCan contains PF15341 (SLX9) domainA0A0J9X6C4, no homology
Snu13	SNU13	126	MCA_04766_1	126	MIA_03709_1	126	BN980_GECA14s01429g	126	genemark-flattened_line_229-processed-gene-0.41-mRNA-1_1	124	13 kDa ribonucleoprotein-associated protein
Sof1	SOF1	489	MCA_05560_1	485	MIA_02759_1	487	BN980_GECA06s01709g	460	genemark-flattened_line_42-processed-gene-1.15-mRNA-1_1	461	Protein SOF1
Spb1	SPB1	841	MCA_05470_1	826	MIA_05852_1	835	BN980_GECA02s04542g	825	genemark-flattened_line_0-processed-gene-3.21-mRNA-1_1	827	27S pre-rRNA (guanosine(2922)-2'-O)-methyltransferase
Spb4	SPB4	606	MCA_03808_1	709	MIA_05264_1	577	BN980_GECA15s01143g	616	genemark-flattened_line_38-processed-gene-1.16-mRNA-1_1	602	ATP-dependent rRNA helicase SPB4
Pfa1/Sqs1	SQS1	767	MCA_01079_1	662	MIA_01525_1	762	BN980_GECA01s07424g	691	augustus_masked-flattened_line_106-processed-gene-0.104-mRNA-1_1	693	Protein SQS1
Sqt1	SQT1	431	MCA_04536_1	449	MIA_04195_1	433	BN980_GECA05s02122g	428	genemark-flattened_line_168-processed-gene-0.20-mRNA-1_1	424	Ribosome assembly protein SQT1
Hsp70 family	14 genes		47 genes		27 genes		9 genes		9 genes		Heat shock proteins	See Brejová et al. 2019
Ssf1/Ssf2	SSF2	453	MCA_00730_1	475	MIA_03285_1	472	BN980_GECA02s05488g	427	genemark-flattened_line_26-processed-gene-1.21-mRNA-1_1	413	Ribosome biogenesis proteins SSF1 and SSF2; paralogs
Syo1	SYO1	620	MCA_04807_1	685	MIA_02948_1	651	BN980_GECA01s04135g	596	snap_masked-flattened_line_86-processed-gene-0.67-mRNA-1_1	646	Synchronized import protein 1
Tif6 /Cdc95	TIF6	245	MCA_04628_1	239	MIA_01954_1	238	BN980_GECA13s00813g	235	genemark-flattened_line_4-processed-gene-0.49-mRNA-1_1	239	Eukaryotic translation initiation factor 6
Trm112	TRM112	135	MCA_06515_1	129	MIA_02952_1	130	BN980_GECA06s03926g	131	genemark-flattened_line_128-processed-gene-0.25-mRNA-1_1	131	Multifunctional methyltransferase subunit TRM112
Tsr1	TSR1	788	MCA_04840_1	812	MIA_04847_1	771	BN980_GECA12s02903g	775	genemark-flattened_line_116-processed-gene-0.161-mRNA-1_1	770	Ribosome biogenesis protein TSR1
Tsr2	TSR2	205	MCA_04347_1	209	MIA_01979_1	212	BN980_GECA10s01451g	209	genemark-flattened_line_66-processed-gene-0.55-mRNA-1_1	206	Pre-rRNA-processing protein TSR2
Npa1/Urb1	URB1	1764	MCA_05828_1	1827	MIA_05073_1	1822	BN980_GECA03s02859g	1734	augustus_masked-flattened_line_48-processed-gene-0.201-mRNA-1_1	1721	Nucleolar pre-ribosomal-associated protein 1
Npa2/Urb2	URB2	1174	MCA_00763_1	1257	MIA_01050_1	1224	BN980_GECA02s01022g	1221	augustus_masked-flattened_line_0-processed-gene-3.78-mRNA-1_1	1220	Nucleolar pre-ribosomal-associated protein 2
T-Utp4	UTP4	776	MCA_05415_1	822	MIA_03600_1	788	BN980_GECA05s06390g	762	genemark-flattened_line_214-processed-gene-0.3-mRNA-1_1	736	U3 small nucleolar RNA-associated protein 4
T-Utp5	UTP5	643	MCA_05817_1	823	MIA_05151_1	831	BN980_GECA08s04696g	712	genemark-flattened_line_48-processed-gene-0.21-mRNA-1_1	667	U3 small nucleolar RNA-associated protein 5
Utp6	UTP6	440	MCA_05770_1	551	MIA_02152_1	488	BN980_GECA01s07908g	448	genemark-flattened_line_215-processed-gene-0.35-mRNA-1_1	438	U3 small nucleolar RNA-associated protein 6
Utp7/Kre31	UTP7	554	MCA_05123_1	503	MIA_03825_1	515	BN980_GECA18s01385g	546	genemark-flattened_line_0-processed-gene-2.5-mRNA-1_1	538	U3 small nucleolar RNA-associated protein 7
T-Utp8	UTP8	713	MCA_00567_1	827	MIA_02856_1	838	BN980_GECA09s01682g	750	genemark-flattened_line_146-processed-gene-0.94-mRNA-1_1	740	U3 small nucleolar RNA-associated protein 8	No homology to SacCer
T-Utp9	UTP9	575	not found		not found		not found		not found		U3 small nucleolar RNA-associated protein 9
T-Utp10	UTP10	1769	MCA_05471_1	1826	MIA_05853_1	1786	BN980_GECA24s00241g	1778	genemark-flattened_line_66-processed-gene-0.35-mRNA-1_1	1759	U3 small nucleolar RNA-associated protein 10
Utp11	UTP11	250	MCA_02819_1	315	MIA_01806_1	269	BN980_GECA11s01781g	244	genemark-flattened_line_76-processed-gene-0.156-mRNA-1_1	249	U3 small nucleolar RNA-associated protein 11
Utp13	UTP13	817	MCA_04491_1	852	MIA_01182_1	804	BN980_GECA09s01451g	795	genemark-flattened_line_14-processed-gene-1.61-mRNA-1_1	784	U3 small nucleolar RNA-associated protein 13
Utp14	UTP14	899	MCA_00559_1	1031	MIA_00413_1	1026	BN980_GECA01s05037g	939	genemark-flattened_line_164-processed-gene-0.111-mRNA-1_1	905	U3 small nucleolar RNA-associated protein 14
T-Utp15	UTP15	513	MCA_04295_1	508	MIA_01796_1	499	BN980_GECA03s01594g	496	genemark-flattened_line_60-processed-gene-0.185-mRNA-1_1	495	U3 small nucleolar RNA-associated protein 15
Utp18	UTP18	594	MCA_00762_1	619	MIA_01049_1	600	BN980_GECA02s01033g	558	genemark-flattened_line_0-processed-gene-3.8-mRNA-1_1	555	U3 small nucleolar RNA-associated protein 18
Utp20	UTP20	2493	MCA_00733_1	2818	MIA_06236_1	2760	BN980_GECA24s00164g	2590	genemark-flattened_line_32-processed-gene-0.86-mRNA-1_1	2594	U3 small nucleolar RNA-associated protein 20
Utp21	UTP21	939	MCA_05406_1	977	MIA_02508_1	1022	BN980_GECA13s02749g	954	snap_masked-flattened_line_126-processed-gene-0.94-mRNA-1_1	945	U3 small nucleolar RNA-associated protein 21
Utp22	UTP22	1237	MCA_00013_1	1226	MIA_04074_1	1240	BN980_GECA20s01528g	1201	genemark-flattened_line_62-processed-gene-0.32-mRNA-1_1	1165	U3 small nucleolar RNA-associated protein 22
Utp23	UTP23	254	MCA_05468_1	325	MIA_00213_1	335	BN980_GECA08s01759g	323	genemark-flattened_line_50-processed-gene-0.28-mRNA-1_1	302	rRNA-processing protein UTP23
Utp25	UTP25	721	MCA_00771_1	864	MIA_05843_1	778	BN980_GECA04s06368g	716	genemark-flattened_line_28-processed-gene-0.79-mRNA-1_1	703	U3 small nucleolar RNA-associated protein 25
Utp30	UTP30	274	MCA_00578_1	448	MIA_03570_1	503	BN980_GECA18s00637g	340	snap_masked-flattened_line_126-processed-gene-0.94-mRNA-1_1	427	Ribosome biogenesis protein UTP30	MagCap and GeoCan no homology to SacCer, all contain the same domain
Xrn1	XRN1	1528	MCA_04424_1	1548	MIA_03918_1	1563	BN980_GECA01s01286g	1554	genemark-flattened_line_94-processed-gene-0.50-mRNA-1_1	1504	5'-3' exoribonuclease 1
Yar1	YAR1	200	MCA_04994_1	193	MIA_04733_1	163	BN980_GECA25s00956g	160	genemark-flattened_line_64-processed-gene-0.53-mRNA-1_1	161	Ankyrin repeat-containing protein YAR1
YBL028C	YBL028C	106	not found		not found		not found		genemark-flattened_line_10-processed-gene-2.30-mRNA-1_1	103	UPF0642 protein YBL028C
Ytm1	YTM1	460	MCA_04034_1	521	MIA_00960_1	509	BN980_GECA03s00340g	476	genemark-flattened_line_76-processed-gene-0.168-mRNA-1_1	473	Ribosome biogenesis protein YTM1
Yvh1	YVH1	364	MCA_05767_1	371	MIA_03492_1	392	BN980_GECA01s11032g	337	genemark-flattened_line_130-processed-gene-0.10-mRNA-1_1	293	Tyrosine-protein phosphatase YVH1
Reference:
Brejová, B., Lichancová, H., Brázdovič, F., Hegedűsová, E., Forgáčová Jakúbková, M., Hodorová, V., Džugasová, V., Baláž, A., Zeiselová, L., Cillingová, A., Neboháčová, M., Raclavský, V., Tomáška, Ľ., Lang, B. F., Vinař, T., & Nosek, J. (2019). Genome sequence of the opportunistic human pathogen Magnusiomyces capitatus. Current genetics, 65(2), 539–560. https://doi.org/10.1007/s00294-018-0904-y
