## Supplementary_Table_6 for "Reduction of ribosomal expansion segments in yeast species of the *Magnusiomyces/Saprochaete* clade"

### Sheet: Best_reciprocal
S. cerevisiae protein	Gene name	Size (AA)	M. capitatus homolog	M. capitatus size (AA)	M. ingens homolog	M. ingens size (AA)	G. candidum homolog	G. candidum size (AA)	D. albidus homolog	D. albidus size (AA)	Uniprot protein name	Comment
Map complex
Map1	MAP1	387	MCA_00270_1	380	MIA_05131_1	378	BN980_GECA17s00736g	369	genemark-flattened_line_102-processed-gene-0.143-mRNA-1_1	369	Methionine aminopeptidase 1
Map2	MAP2	421	MCA_06263_1	457	MIA_05188_1	456	BN980_GECA26s00439g	432	snap_masked-flattened_line_8-processed-gene-0.44-mRNA-1_1	432	Methionine aminopeptidase 2
Nat complex
Nat5/Naa50	NAT5	176	MCA_02447_1	229	MIA_04363_1	177	BN980_GECA11s00318g	207	genemark-flattened_line_245-processed-gene-0.11-mRNA-1_1	178	N-alpha-acetyltransferase NAT5	No homology to yeast; identified based on size and a presence of PFAM domain PF00583
Nat1/Naa15	NAT1	854	MCA_04399_1	871	MIA_04592_1	872	BN980_GECA05s06841g	836	genemark-flattened_line_20-processed-gene-1.166-mRNA-1_1	840	N-terminal acetyltransferase A complex subunit NAT1
Ard1/Naa10	ARD1	238	MCA_02276_1	199	MIA_03848_1	191	BN980_GECA10s00769g	193	genemark-flattened_line_110-processed-gene-0.137-mRNA-1_1	195	N-terminal acetyltransferase A complex catalytic subunit ARD1
Nat3/Naa20	NAT3	195	MCA_00466_1	171	MIA_00646_1	176	BN980_GECA02s03904g	171	genemark-flattened_line_16-processed-gene-1.288-mRNA-1_1	170	N-terminal acetyltransferase B complex catalytic subunit NAT3
Mdm20/Naa25	MDM20	796	MCA_04843_1	846	MIA_04850_1	804	BN980_GECA12s02881g	811	augustus_masked-flattened_line_116-processed-gene-0.79-mRNA-1_1	811	N-terminal acetyltransferase B complex subunit MDM20
Mak3/Naa30	MAK3	176	MCA_04763_1	180	MIA_03697_1	168	BN980_GECA26s00373g	179	genemark-flattened_line_156-processed-gene-0.112-mRNA-1_1	176	N-alpha-acetyltransferase 30
Nmt1
Nmt1	NMT1	455	MCA_00984_1	493	MIA_05203_1	493	BN980_GECA06s02034g	474	genemark-flattened_line_68-processed-gene-0.170-mRNA-1_1	442	Glycylpeptide N-tetradecanoyltransferase
Rac complex
Zuo1	ZUO1	433	MCA_05745_1	430	MIA_00895_1	428	BN980_GECA16s01572g	439	genemark-flattened_line_202-processed-gene-0.58-mRNA-1_1	438	Zuotin
Ssz1	SSZ1	538	MCA_02957_1	573	MIA_05867_1	569	BN980_GECA10s03871g	557	genemark-flattened_line_150-processed-gene-0.28-mRNA-1_1	546	Ribosome-associated complex subunit SSZ1
Ssb1/Ssb2	SSB1/SSB2	613	MCA_02011_1	615	MIA_05604_1	616	BN980_GECA07s00395g	616	genemark-flattened_line_48-processed-gene-0.3-mRNA-1_1	616	Ribosome-associated molecular chaperone SSB
Egd1/Btt1	EGD1/BTT1	157/149	MCA_01937_1	154	MIA_02235_1	157	BN980_GECA08s02738g	154	genemark-flattened_line_144-processed-gene-0.8-mRNA-1_1	154	Nascent polypeptide-associated complex subunit beta-1
Egd2	EGD2	174	MCA_02579_1	214	MIA_01038_1	215	BN980_GECA06s05334g	192	genemark-flattened_line_42-processed-gene-0.120-mRNA-1_1	185	Nascent polypeptide-associated complex subunit alpha
Srp complex
Srp14	SRP14	146	MCA_02260_1	108	MIA_03967_1	124	not found		genemark-flattened_line_0-processed-gene-5.5-mRNA-1_1	128	Signal recognition particle subunit SRP14	No homology to yeast; identified based on on size and a presence of PFAM domain PF02290
			MCA_02238_1	108
Srp21	SRP21	167	not found	175	not found		not found		genemark-flattened_line_20-processed-gene-1.176-mRNA-1_1	139	Signal recognition particle subunit SRP21
Srp68	SRP68	599	MCA_05435_1	624	MIA_00420_1	640	BN980_GECA16s00450g	601	augustus_masked-flattened_line_2-processed-gene-0.9-mRNA-1_1	577	Signal recognition particle subunit SRP68
Srp72	SRP72	640	MCA_00228_1	652	MIA_01276_1	642	BN980_GECA11s01583g	637	snap_masked-flattened_line_146-processed-gene-0.80-mRNA-1_1	600	Signal recognition particle subunit SRP72
Srp54	SRP54	541	MCA_00795_1	514	MIA_00999_1	524	BN980_GECA05s02661g	520	genemark-flattened_line_42-processed-gene-1.37-mRNA-1_1	506	Signal recognition particle subunit SRP54
Sec65	SEC65	273	MCA_04775_1	308	MIA_00475_1	345	BN980_GECA09s03453g	287	genemark-flattened_line_295-processed-gene-0.5-mRNA-1_1	300	Signal recognition particle subunit SEC65
